# *In silico* discovery of small molecules for efficient stem cell differentiation into definitive endoderm

**DOI:** 10.1101/2021.10.06.463418

**Authors:** Gherman Novakovsky, Shugo Sasaki, Oriol Fornes, Meltem E. Omur, Helen Huang, Nathaniel Lim, Artem Cherkasov, Paul Pavlidis, Sara Mostafavi, Francis C. Lynn, Wyeth W. Wasserman

## Abstract

Improving methods for human embryonic stem cell differentiation represents a challenge in modern regenerative medicine research. Using drug repurposing approaches, we discover small molecules that regulate the formation of definitive endoderm. Among them are inhibitors of known processes involved in endoderm differentiation (mTOR, PI3K, and JNK pathways) and a new compound, with an unknown mechanism of action, capable of inducing endoderm formation in the absence of growth factors in the media. Optimization of the classical protocol by including this compound achieves the same differentiation efficiency with a 90% cost reduction. The gene expression profile induced by the compound suggests that it is an inhibitor of the MYC pathway. The proposed *in silico* procedure for candidate molecule selection has broad potential for improving stem cell differentiation protocols.
