## Supplementary material for "*In silico* discovery of small molecules for efficient stem cell differentiation into definitive endoderm": Supplementary_table_1.xlsx

### Sheet: Gene markers
Gene name	Gene Abb.	hESC	PS	DE	ME
POU Class 5 Homeobox 1	POU5F1	+	-	-	-
Nanog Homeobox	NANOG	+	-	-	-
SRY-Box 2	SOX2	+	-	-	-
Developmental Pluripotency Associated 4	DPPA4	+	-	-	-
Cadherin 1	CDH1	+	-	-	-
Fibroblast Growth Factor 2	FGF2	+	-	-	-
T-Box Transcription Factor T	TBXT	-	+	-	+
Dickkopf WNT Signaling Pathway Inhibitor 4	DKK4	-	+	-	+
Fibroblast Growth Factor 4	FGF4	-	+	-	+
Eomesodermin	EOMES	-	+	+	-
SRY-Box 17	SOX17	-	-	+	-
GATA Binding Protein 6	GATA6	-	-	+	-
Goosecoid Homeobox	GSC	-	-	+	-
C-X-C Motif Chemokine Receptor 4	CXCR4	-	-	+	-
Forkhead Box A2	FOXA2	-	-	+	-
Wnt Family Member 3	WNT3	-	+	-	+
Mix Paired-Like Homeobox	MIXL1	-	+	+	+
Bone Morphogenetic Protein 4	BMP4	-	-	-	+
