## Supplementary material for "*In silico* discovery of small molecules for efficient stem cell differentiation into definitive endoderm": Supplementary_table_3.xlsx

### Sheet: top_pathways_75748
	12h_vs_0h	24h_vs_12h	36h_vs_24h	72h_vs_36h	96h_vs_72h	24h_vs_0h	36h_vs_0h	72h_vs_0h	96h_vs_0h	AveExpr	F	P.Value	adj.P.Val
HALLMARK_MYC_TARGETS_V2	0.13266	0.0813317	0.0126927	-1.1057	0.0657845	0.213991	0.226684	-0.87902	-0.813235	0.0265906	197.634	1.44251e-14	7.21255e-13
HALLMARK_EPITHELIAL_MESENCHYMAL_TRANSITION	0.0977713	0.0991742	0.41243	0.184183	-0.0546207	0.196946	0.609375	0.793558	0.738937	-0.0179898	173.807	4.25544e-14	1.06386e-12
HALLMARK_PROTEIN_SECRETION	-0.150268	0.00234132	0.226624	0.433964	-0.13313	-0.147927	0.0786974	0.512661	0.379531	-0.0803993	56.8124	4.33568e-10	6.42063e-09
HALLMARK_G2M_CHECKPOINT	0.244917	0.187114	-0.026663	-0.669676	0.137313	0.43203	0.405367	-0.264309	-0.126996	-0.0154859	55.6256	5.13651e-10	6.42063e-09
HALLMARK_ANGIOGENESIS	-0.0447583	0.115534	0.17476	0.257446	0.0705433	0.070776	0.245536	0.502982	0.573525	-0.0140803	41.2997	5.45543e-09	5.45543e-08
HALLMARK_COAGULATION	-0.176339	0.0758867	0.0922321	0.367748	-0.0070487	-0.100453	-0.00822044	0.359527	0.352479	-0.104699	40.2893	6.62298e-09	5.51915e-08
HALLMARK_E2F_TARGETS	-0.0153673	0.154895	-0.21569	-0.451219	0.18655	0.139528	-0.0761626	-0.527381	-0.340832	-0.0812481	39.1862	8.22648e-09	5.87606e-08
HALLMARK_HEME_METABOLISM	0.117129	-0.0132928	0.140569	0.240068	-0.000936991	0.103836	0.244405	0.484474	0.483537	-0.0520597	36.6236	1.39181e-08	8.6988e-08
HALLMARK_HYPOXIA	-0.0733723	0.243659	0.0734556	0.109333	0.0212393	0.170287	0.243742	0.353075	0.374314	-0.0877382	32.8856	3.19059e-08	1.65756e-07
HALLMARK_TNFA_SIGNALING_VIA_NFKB	0.0192828	0.321099	0.0741674	0.00600281	0.0499419	0.340382	0.414549	0.420552	0.470494	-0.0815606	32.7216	3.31512e-08	1.65756e-07
HALLMARK_TGF_BETA_SIGNALING	0.317609	0.146393	0.198445	-0.110005	0.0888207	0.464002	0.662448	0.552443	0.641263	-0.0678124	30.6234	5.49602e-08	2.49819e-07
HALLMARK_ANDROGEN_RESPONSE	0.135124	0.387224	-0.0155849	0.0312947	-0.0336147	0.522348	0.506763	0.538058	0.504443	-0.0297411	27.0772	1.39044e-07	5.79351e-07
HALLMARK_IL6_JAK_STAT3_SIGNALING	-0.00625478	0.13209	0.0422141	0.162374	0.0345506	0.125836	0.16805	0.330423	0.364974	-0.0501498	25.7881	2.00058e-07	7.69453e-07
HALLMARK_KRAS_SIGNALING_UP	-0.0851438	0.03877	0.179343	0.0933247	0.0444556	-0.0463738	0.13297	0.226294	0.27075	-0.0743756	24.2908	3.11494e-07	1.11248e-06
HALLMARK_UNFOLDED_PROTEIN_RESPONSE	-0.028772	0.197429	0.303434	-0.405483	-0.134188	0.168657	0.472091	0.0666086	-0.0675797	-0.0366768	23.4135	4.08206e-07	1.3447e-06
HALLMARK_COMPLEMENT	-0.111317	0.0914058	0.144546	0.139522	-0.0340355	-0.0199109	0.124636	0.264157	0.230122	-0.124544	23.2456	4.30306e-07	1.3447e-06
HALLMARK_ADIPOGENESIS	-0.262954	-0.0224431	0.0943015	0.253105	-0.0204224	-0.285397	-0.191095	0.0620094	0.041587	-0.0910328	19.7459	1.3995e-06	4.11619e-06
HALLMARK_UV_RESPONSE_DN	0.244649	0.115435	0.14344	0.0358483	0.00527697	0.360084	0.503524	0.539372	0.544649	-0.0534714	18.9718	1.85942e-06	5.16504e-06
HALLMARK_APOPTOSIS	-0.0171892	0.228746	-0.00946766	0.166756	-0.0361353	0.211557	0.202089	0.368845	0.33271	-0.107151	18.4074	2.3013e-06	6.05605e-06
HALLMARK_MYOGENESIS	0.150258	0.00857933	0.179757	0.0937753	0.0113455	0.158837	0.338594	0.432369	0.443715	-0.04716	16.9481	4.09744e-06	9.93912e-06
HALLMARK_BILE_ACID_METABOLISM	-0.195962	-0.0481242	-0.0346343	0.359685	0.0432928	-0.244086	-0.27872	0.080965	0.124258	-0.0152419	16.9027	4.17443e-06	9.93912e-06
HALLMARK_IL2_STAT5_SIGNALING	0.0214223	0.129888	0.13736	0.0158334	-0.0101608	0.15131	0.288671	0.304504	0.294343	-0.085502	16.6717	4.59112e-06	1.04344e-05
HALLMARK_GLYCOLYSIS	-0.0410211	0.237076	-0.00254509	0.123283	-0.0462156	0.196055	0.19351	0.316793	0.270577	-0.0699869	16.4115	5.11707e-06	1.11241e-05
HALLMARK_MITOTIC_SPINDLE	0.458373	0.0313551	0.0946795	-0.268646	0.0805485	0.489729	0.584408	0.315762	0.39631	-0.0562905	15.1431	8.86027e-06	1.81274e-05
HALLMARK_SPERMATOGENESIS	-0.186614	-0.141157	-0.0314658	0.0720896	0.0409958	-0.327771	-0.359237	-0.287148	-0.246152	-0.0783994	15.0924	9.06371e-06	1.81274e-05
HALLMARK_UV_RESPONSE_UP	0.0997528	0.1395	0.134294	-0.185551	0.0605185	0.239253	0.373547	0.187996	0.248514	-0.179848	13.953	1.53383e-05	2.94968e-05
HALLMARK_APICAL_JUNCTION	0.35459	-0.0245276	0.169605	-0.121634	-0.0135788	0.330062	0.499668	0.378034	0.364455	-0.0988537	13.7607	1.68172e-05	3.1143e-05
HALLMARK_MYC_TARGETS_V1	-0.147558	0.191629	0.038966	-0.556617	-0.017655	0.0440706	0.0830366	-0.47358	-0.491235	-0.122902	13.1828	2.23079e-05	3.85639e-05
HALLMARK_HEDGEHOG_SIGNALING	0.367026	0.0825111	0.303441	-0.175061	-0.0936849	0.449537	0.752979	0.577918	0.484233	0.00540606	13.1775	2.23671e-05	3.85639e-05
HALLMARK_PEROXISOME	-0.0763445	0.0773806	-0.00468183	0.229767	0.0523802	0.0010361	-0.00364573	0.226122	0.278502	-0.0605598	12.145	3.79614e-05	6.3269e-05
HALLMARK_CHOLESTEROL_HOMEOSTASIS	0.22062	0.107737	-0.28668	0.286877	-0.100313	0.328357	0.041677	0.328554	0.228241	-0.0582399	11.6511	4.94752e-05	7.97986e-05
HALLMARK_P53_PATHWAY	-0.0585102	0.257471	-0.00244564	0.02848	-0.0476197	0.198961	0.196515	0.224995	0.177376	-0.0823713	10.5373	9.27581e-05	0.000144935
HALLMARK_WNT_BETA_CATENIN_SIGNALING	0.310882	0.114008	0.243642	-0.227663	0.0541819	0.42489	0.668532	0.440868	0.49505	-0.153931	10.4736	9.62891e-05	0.000145893
HALLMARK_PI3K_AKT_MTOR_SIGNALING	0.157174	0.0553788	0.0485842	0.178272	-0.0834082	0.212553	0.261137	0.439409	0.356	-0.128987	9.96178	0.00013076	0.000192294
HALLMARK_ESTROGEN_RESPONSE_EARLY	0.257101	0.0938714	0.0371983	-0.203769	0.0397482	0.350973	0.388171	0.184402	0.22415	-0.0787667	9.3684	0.000189055	0.000270079
HALLMARK_MTORC1_SIGNALING	-0.0240566	0.322261	-0.0181452	-0.249033	-0.0749095	0.298205	0.280059	0.0310261	-0.0438834	-0.0760979	8.85523	0.00026344	0.00036589
HALLMARK_INFLAMMATORY_RESPONSE	-0.22725	0.103893	-0.00476922	0.194539	-0.0334645	-0.123358	-0.128127	0.0664124	0.0329479	-0.0910081	7.73276	0.000570275	0.000770642
HALLMARK_OXIDATIVE_PHOSPHORYLATION	-0.562934	0.0771398	-0.0666379	0.252099	-0.0988727	-0.485794	-0.552432	-0.300333	-0.399205	-0.181936	7.33443	0.000762922	0.00100385
HALLMARK_ESTROGEN_RESPONSE_LATE	0.158016	0.0765425	-0.029942	-0.115492	0.00905384	0.234559	0.204617	0.0891242	0.098178	-0.0845633	6.55835	0.00138426	0.00177469
HALLMARK_PANCREAS_BETA_CELLS	-0.443119	-0.0413645	0.190554	0.0578434	-0.141019	-0.484484	-0.29393	-0.236087	-0.377106	-0.125134	4.87995	0.00584196	0.00730245
HALLMARK_INTERFERON_ALPHA_RESPONSE	-0.109212	-0.0477147	0.0250817	0.0961255	0.0106563	-0.156926	-0.131845	-0.0357192	-0.0250629	-0.350997	4.42462	0.00900203	0.0109781
HALLMARK_REACTIVE_OXYGEN_SPECIES_PATHWAY	-0.0411196	0.0693164	0.0933798	-0.0245012	0.0829738	0.0281968	0.121577	0.0970753	0.180049	-0.19474	3.98732	0.0138993	0.0165467
HALLMARK_FATTY_ACID_METABOLISM	-0.274975	0.108644	-0.0844429	0.235372	-0.0095404	-0.166331	-0.250774	-0.0154021	-0.0249425	-0.0672143	3.37958	0.0262814	0.0305598
HALLMARK_DNA_REPAIR	-0.173751	0.00753696	-0.0930889	-0.0366244	0.0630735	-0.166214	-0.259303	-0.295927	-0.232854	-0.0997845	3.20725	0.0317171	0.0360422
HALLMARK_XENOBIOTIC_METABOLISM	-0.113154	0.0716834	-0.0127092	0.124711	-0.0787331	-0.0414709	-0.0541801	0.070531	-0.00820211	-0.0992824	2.92892	0.0432722	0.0480803
HALLMARK_INTERFERON_GAMMA_RESPONSE	-0.109778	-0.0022412	0.0102017	0.0613877	-0.0177999	-0.112019	-0.101817	-0.0404294	-0.0582293	-0.32914	2.33998	0.0858945	0.0933636
HALLMARK_KRAS_SIGNALING_DN	-0.108751	0.0248991	-0.105402	0.0734515	0.0370806	-0.0838517	-0.189254	-0.115802	-0.0787216	-0.0524754	2.29817	0.0903045	0.0960686
HALLMARK_APICAL_SURFACE	0.0719846	0.110171	0.0284179	0.141301	-0.143458	0.182156	0.210574	0.351875	0.208417	-0.0434122	2.07457	0.118366	0.123298
HALLMARK_NOTCH_SIGNALING	0.149225	0.0813898	-0.20238	0.100698	0.17369	0.230615	0.0282357	0.128933	0.302624	-0.0781958	1.99142	0.131045	0.133719
HALLMARK_ALLOGRAFT_REJECTION	-0.0682591	0.0471208	0.00994113	0.0253217	-0.0902193	-0.0211383	-0.0111972	0.0141245	-0.0760947	-0.405861	1.54992	0.226589	0.226589

### Sheet: top_TFs_75748
	12h_vs_0h	24h_vs_12h	36h_vs_24h	72h_vs_36h	96h_vs_72h	24h_vs_0h	36h_vs_0h	72h_vs_0h	96h_vs_0h	AveExpr	F	P.Value	adj.P.Val
SMAD3	0.182099	0.283471	0.121537	0.0988686	-0.0558099	0.46557	0.587108	0.685976	0.630167	-0.0313404	43.4493	1.66229e-08	6.12662e-07
SMAD5	1.05947	-0.0548647	-0.2007	-0.298668	-0.242688	1.0046	0.803901	0.505233	0.262545	0.0725	43.0793	1.7657e-08	6.12662e-07
SMAD9	1.05947	-0.0548647	-0.2007	-0.298668	-0.242688	1.0046	0.803901	0.505233	0.262545	0.0725	43.0793	1.7657e-08	6.12662e-07
ATF2	-0.100807	0.345783	0.00172811	0.34022	-0.00109655	0.244976	0.246704	0.586924	0.585828	-0.00638987	41.6269	2.2483e-08	6.12662e-07
SMAD4	0.13019	0.335342	0.169397	-0.053859	-0.0282917	0.465532	0.634929	0.58107	0.552778	0.0287168	29.9174	2.21917e-07	4.83778e-06
DDIT3	0.401816	-0.271574	0.675755	0.160949	0.0658898	0.130242	0.805997	0.966947	1.03284	-0.00922148	25.5751	6.40237e-07	1.10487e-05
EPAS1	0.0975019	0.12373	0.345406	0.0842142	-0.119859	0.221232	0.566638	0.650852	0.530993	-0.0169641	25.1848	7.09552e-07	1.10487e-05
FOS	-0.0725414	0.126753	0.268253	0.150668	0.0263716	0.0542121	0.322465	0.473133	0.499505	-0.0303686	24.3754	8.82128e-07	1.2019e-05
NFATC2	0.147785	0.119684	0.28355	0.2995	0.0884368	0.267469	0.551019	0.850519	0.938956	-0.0283884	23.1452	1.24334e-06	1.35524e-05
NFATC4	0.147785	0.119684	0.28355	0.2995	0.0884368	0.267469	0.551019	0.850519	0.938956	-0.0283884	23.1452	1.24334e-06	1.35524e-05
PGR	0.199271	0.191106	0.0992866	0.188133	-0.011406	0.390377	0.489664	0.677796	0.66639	-0.00640853	21.583	1.96791e-06	1.73469e-05
ERG	-0.00806609	0.116231	0.511624	0.0347997	0.02291	0.108165	0.619789	0.654589	0.677499	0.044101	21.4976	2.01955e-06	1.73469e-05
ELK4	0.771407	-0.604136	0.350911	0.323643	0.125909	0.167271	0.518182	0.841825	0.967735	0.0176363	21.4183	2.06889e-06	1.73469e-05
RELA	0.0378493	0.189582	0.120028	0.0789274	-0.00384272	0.227431	0.347459	0.426386	0.422544	-0.031656	19.5827	3.69918e-06	2.88008e-05
PAX6	-0.1251	0.115866	0.705119	0.0859981	0.0305734	-0.00923336	0.695886	0.781884	0.812458	-0.00793783	18.2712	5.76587e-06	4.18986e-05
POU2F1	-0.0629456	0.110779	0.230769	0.0024058	0.0171823	0.0478333	0.278602	0.281008	0.29819	0.0191271	15.9051	1.3789e-05	8.64875e-05
NFKB1	-0.0444674	0.151322	0.0985742	0.0493861	0.0899081	0.106854	0.205428	0.254815	0.344723	-0.0296935	15.8784	1.39337e-05	8.64875e-05
SMAD1	0.171445	0.254453	0.0929696	0.185885	-0.0703013	0.425898	0.518868	0.704753	0.634452	-0.00203544	15.8152	1.42823e-05	8.64875e-05
CREB5	1.17455	0.0429983	-0.187092	-0.72657	0.465085	1.21755	1.03045	0.303884	0.768969	0.122802	15.4752	1.63374e-05	9.3725e-05
ESR2	0.076016	-0.224947	0.421694	0.210314	-0.152053	-0.148931	0.272762	0.483076	0.331023	-0.0189831	14.5492	2.38542e-05	0.00012972
GLI3	0.197699	0.139924	0.374099	-0.249	0.137571	0.337623	0.711722	0.462722	0.600293	0.0415683	14.4383	2.4992e-05	0.00012972
POU3F2	-0.931358	-0.0456291	0.450707	0.292874	0.00965484	-0.976987	-0.526279	-0.233405	-0.223751	0.0539041	13.8226	3.25413e-05	0.000149984
GLI1	0.217878	0.127507	0.376744	-0.265233	0.160074	0.345384	0.722128	0.456894	0.616969	0.0337497	13.7228	3.39933e-05	0.000149984
SPI1	-0.11404	0.0962245	0.19239	0.128544	-0.0255866	-0.0178158	0.174574	0.303118	0.277532	0.0302774	13.7186	3.40571e-05	0.000149984
JUN	-0.0304012	0.0830877	0.186271	-0.00663628	0.0713723	0.0526865	0.238958	0.232322	0.303694	-2.12888e-05	13.6958	3.43999e-05	0.000149984
ESR1	0.149104	0.118571	0.187616	-0.0305113	0.0756353	0.267675	0.45529	0.424779	0.500415	0.00993234	13.008	4.68183e-05	0.000196277
SREBF1	0.593705	-0.000137735	0.085693	-0.645869	-0.0797052	0.593567	0.67926	0.0333909	-0.0463144	0.0497771	12.191	6.8655e-05	0.000270722
PPARA	0.126312	0.188711	0.0942906	-0.064004	0.0179534	0.315023	0.409314	0.34531	0.363264	-0.0205952	12.1643	6.95433e-05	0.000270722
GLI2	0.20422	0.116152	0.348285	-0.231891	0.157062	0.320372	0.668658	0.436767	0.593829	0.041673	11.5735	9.29045e-05	0.000349193
ATF6	0.960644	-0.168096	0.06645	-0.467502	0.305893	0.792548	0.858998	0.391496	0.697389	0.0447334	11.4355	9.95624e-05	0.000361743
TP63	0.00649771	0.628016	0.2685	-0.213678	-0.163383	0.634514	0.903014	0.689336	0.525953	0.110062	11.2752	0.000107989	0.000379704
PPARG	0.145866	0.120089	0.173994	-0.102343	0.0526766	0.265955	0.43995	0.337607	0.390284	0.0150267	11.1881	0.000112901	0.000384569
ATF4	0.36105	0.233386	-0.0325005	-0.153036	0.170571	0.594436	0.561936	0.408899	0.579471	-0.00206554	10.0719	0.000204459	0.000675336
STAT6	0.609491	0.144709	-0.0725547	-0.422872	0.0531423	0.7542	0.681646	0.258774	0.311916	0.0163124	9.89338	0.000225818	0.000723946
NFKB2	0.535135	0.140063	-0.180049	0.0940401	0.139524	0.675198	0.495149	0.589189	0.728713	0.0365564	9.64758	0.000259463	0.000808042
MYB	-0.0254002	0.111214	-0.0885364	-0.322176	0.0877833	0.0858133	-0.00272308	-0.324899	-0.237116	-0.00236879	9.34397	0.000309095	0.00093587
NFAT5	0.25073	-0.0694208	0.315986	0.209416	0.0553851	0.181309	0.497295	0.706712	0.762097	-0.00839317	8.23752	0.000606007	0.00164454
NFATC1	0.25073	-0.0694208	0.315986	0.209416	0.0553851	0.181309	0.497295	0.706712	0.762097	-0.00839317	8.23752	0.000606007	0.00164454
NFATC3	0.25073	-0.0694208	0.315986	0.209416	0.0553851	0.181309	0.497295	0.706712	0.762097	-0.00839317	8.23752	0.000606007	0.00164454
CEBPB	-0.262665	0.0733137	0.240498	-0.079475	0.068022	-0.189351	0.0511469	-0.0283281	0.039694	0.0617905	8.15705	0.000637905	0.00164454
CREB3	0.905895	0.0631212	0.0329318	-0.578717	0.437626	0.969017	1.00195	0.423232	0.860857	0.0970393	8.09487	0.000663853	0.00164454
CREB3L1	0.905895	0.0631212	0.0329318	-0.578717	0.437626	0.969017	1.00195	0.423232	0.860857	0.0970393	8.09487	0.000663853	0.00164454
CREB3L3	0.905895	0.0631212	0.0329318	-0.578717	0.437626	0.969017	1.00195	0.423232	0.860857	0.0970393	8.09487	0.000663853	0.00164454
CREB3L4	0.905895	0.0631212	0.0329318	-0.578717	0.437626	0.969017	1.00195	0.423232	0.860857	0.0970393	8.09487	0.000663853	0.00164454
RARA	-0.0364315	0.31548	0.0809161	-0.0826516	-0.0559454	0.279049	0.359965	0.277314	0.221368	0.0311773	7.83901	0.000783886	0.00189875
LEF1	0.155502	0.160253	0.225587	-0.120765	0.130544	0.315755	0.541342	0.420577	0.551122	-0.0699369	7.79072	0.000809192	0.00191743
WT1	0.208741	0.164323	-0.00542432	-0.46552	0.193738	0.373063	0.367639	-0.0978814	0.0958568	0.0290629	7.74494	0.000834031	0.00193424
EGR1	0.166343	0.0798943	0.0954037	0.0369832	0.0123571	0.246238	0.341641	0.378624	0.390982	0.0141883	7.66517	0.000879392	0.00199695
ELK1	0.305796	0.0360908	-0.0568537	0.115519	0.0901121	0.341887	0.285033	0.400552	0.490665	-0.0718916	7.57439	0.000934429	0.00207863
ETS1	-0.0846511	0.073155	0.25407	-0.159334	0.0830928	-0.0114961	0.242574	0.0832398	0.166333	0.00880774	7.50675	0.000977966	0.00213197
AR	0.0485772	0.226555	0.089016	-0.118035	0.0337355	0.275132	0.364148	0.246113	0.279848	0.00646217	7.35325	0.00108551	0.00232
RELB	0.409433	0.339005	-0.335631	-0.217708	0.114822	0.748438	0.412807	0.1951	0.309921	0.0689763	7.22027	0.00118953	0.00238354
HIF1A	-0.033859	0.0943902	0.171614	0.00626904	0.00665589	0.0605312	0.232145	0.238414	0.24507	-0.0557943	7.17857	0.00122442	0.00238354
ARNTL	0.268523	0.0547633	0.265507	-0.454295	-0.131241	0.323286	0.588793	0.134498	0.00325629	-0.237381	7.1784	0.00122457	0.00238354
CLOCK	0.268523	0.0547633	0.265507	-0.454295	-0.131241	0.323286	0.588793	0.134498	0.00325629	-0.237381	7.1784	0.00122457	0.00238354
NPAS2	0.268523	0.0547633	0.265507	-0.454295	-0.131241	0.323286	0.588793	0.134498	0.00325629	-0.237381	7.1784	0.00122457	0.00238354
E2F5	0.196016	-0.462964	0.704363	-0.140827	0.126289	-0.266948	0.437415	0.296589	0.422878	-0.0646614	6.96231	0.00142495	0.0027249
ETS2	-0.209243	0.0676278	0.309069	-0.0540963	0.00834783	-0.141615	0.167454	0.113358	0.121706	-0.0115881	6.35722	0.00221343	0.00415972
PPARD	0.266088	0.212578	0.139701	-0.301763	0.0960866	0.478666	0.618367	0.316604	0.41269	0.0113428	6.22794	0.00243968	0.00450721
CREB1	-0.0311413	0.243952	0.0143936	-0.0676843	-0.0209432	0.21281	0.227204	0.15952	0.138576	0.015984	6.20559	0.00248139	0.00450786
RBPJ	0.611078	0.108427	-0.141176	-0.264497	-0.0822825	0.719505	0.57833	0.313833	0.231551	0.0304728	6.06949	0.00275327	0.00484043
RBPJL	0.611078	0.108427	-0.141176	-0.264497	-0.0822825	0.719505	0.57833	0.313833	0.231551	0.0304728	6.06949	0.00275327	0.00484043
MECOM	-0.278528	0.485889	0.32039	0.0556002	-0.133845	0.207361	0.527751	0.583351	0.449506	0.00423652	5.85067	0.00326361	0.00564657
SP4	0.238009	0.29208	-0.349027	0.62112	-0.409049	0.530089	0.181063	0.802183	0.393134	0.00624186	5.73816	0.00356684	0.00607478
STAT3	0.121822	0.164663	-0.00974029	-0.0760189	0.132806	0.286485	0.276745	0.200726	0.333532	-0.0176939	5.68209	0.00372969	0.0062544
TCF7	0.344332	0.225543	0.00176458	-0.305177	0.184981	0.569875	0.57164	0.266463	0.451443	-0.103101	5.50421	0.00430426	0.00689948
TCF7L1	0.344332	0.225543	0.00176458	-0.305177	0.184981	0.569875	0.57164	0.266463	0.451443	-0.103101	5.50421	0.00430426	0.00689948
TCF7L2	0.344332	0.225543	0.00176458	-0.305177	0.184981	0.569875	0.57164	0.266463	0.451443	-0.103101	5.50421	0.00430426	0.00689948
E2F3	-0.231972	0.535321	0.113462	-0.504418	0.0282366	0.303349	0.416811	-0.0876075	-0.0593709	-0.0150441	5.46905	0.00442923	0.00692831
NR3C2	-0.0637609	-0.00474477	-0.321643	0.137531	-0.129558	-0.0685056	-0.390148	-0.252618	-0.382176	-0.000816235	5.46349	0.00444937	0.00692831
E2F4	0.104776	0.0658196	-0.0677617	-0.201464	0.0665264	0.170596	0.102834	-0.0986303	-0.0321039	-0.0238321	5.41253	0.0046388	0.00712153
STAT2	0.485197	0.101327	-0.128013	-0.211877	0.0512354	0.586524	0.458511	0.246635	0.29787	0.0167589	5.19785	0.00554252	0.00839076
STAT4	0.455985	0.123383	-0.0309119	-0.335242	-0.00183126	0.579368	0.548456	0.213214	0.211383	0.00517333	5.17047	0.00567139	0.00846824
TFAP2A	0.0532281	0.0398512	0.120108	-0.018423	0.0487016	0.0930792	0.213187	0.194764	0.243466	0.00820477	5.06931	0.00617742	0.00909918
CEBPA	0.0330394	0.161418	0.0546091	-0.131224	0.0899186	0.194457	0.249066	0.117843	0.207761	0.0398613	5.00293	0.00653703	0.00950048
CEBPE	0.0994412	-0.0997637	0.685746	-0.526414	0.522677	-0.000322472	0.685424	0.15901	0.681687	0.0352884	4.92765	0.00697346	0.0100014
USF2	-0.00679682	0.129655	0.0995928	-0.349212	0.0846169	0.122858	0.222451	-0.126761	-0.0421436	0.00250431	4.85905	0.00739979	0.010475
SP3	0.0788734	0.156929	0.0396829	0.0333443	0.0325057	0.235802	0.275485	0.30883	0.341335	0.0122409	4.792	0.00784491	0.0109628
NFE2L2	0.292234	-0.292325	-0.386201	0.615393	0.147053	-9.08877e-05	-0.386292	0.229101	0.376154	-0.0594884	4.7421	0.00819569	0.011308
STAT5A	0.395343	0.0740731	-0.0077417	-0.232929	0.124262	0.469416	0.461674	0.228745	0.353007	-0.00510057	4.64007	0.00896897	0.0122202
REL	-0.254238	0.317086	0.0692628	-0.025168	-0.104944	0.0628488	0.132112	0.106944	0.00199932	0.0379123	4.13495	0.0142243	0.0185524
RXRA	0.053563	-0.200134	0.251161	0.124107	-0.112783	-0.146571	0.10459	0.228696	0.115913	-0.00321896	4.1295	0.0142973	0.0185524
RXRB	0.053563	-0.200134	0.251161	0.124107	-0.112783	-0.146571	0.10459	0.228696	0.115913	-0.00321896	4.1295	0.0142973	0.0185524
RXRG	0.053563	-0.200134	0.251161	0.124107	-0.112783	-0.146571	0.10459	0.228696	0.115913	-0.00321896	4.1295	0.0142973	0.0185524
USF1	-0.0708013	0.106178	0.144689	-0.280896	0.0558466	0.0353764	0.180065	-0.100831	-0.0449846	0.0211345	3.94344	0.0170569	0.0218729
TFDP1	0.158313	0.0696762	0.375082	-0.323553	0.0348084	0.22799	0.603072	0.279519	0.314327	-0.0216091	3.6287	0.0231847	0.0293853
FLI1	-0.0339467	0.210972	0.0233316	0.00890706	-0.0777854	0.177026	0.200357	0.209264	0.131479	-0.000787736	3.59416	0.0239949	0.0300626
EGR2	0.435304	-0.166667	0.189524	-0.421579	0.0711513	0.268636	0.45816	0.0365814	0.107733	0.0198989	3.43021	0.0282948	0.035047
STAT1	0.184686	0.100702	0.0110622	-0.0247709	0.00103304	0.285388	0.29645	0.271679	0.272712	-0.0160993	3.296	0.0324559	0.0397494
STAT5B	0.351966	0.0554497	0.0640366	-0.210713	0.0894672	0.407416	0.471452	0.26074	0.350207	-0.0103021	3.20938	0.0355003	0.0427181
IRF3	-0.172546	0.0550565	-0.342808	0.0669561	-0.149757	-0.11749	-0.460298	-0.393342	-0.543099	-0.028462	3.20496	0.0356637	0.0427181
CEBPD	0.241847	0.223363	-0.121884	-0.155765	0.0744687	0.46521	0.343326	0.187561	0.26203	0.108423	3.1409	0.0381312	0.0451771
ATF1	-0.114925	0.193225	0.0196225	-0.183392	0.0624412	0.0783006	0.0979232	-0.085469	-0.0230278	0.0354011	2.87511	0.050588	0.0590004
ETV4	0.027936	0.0929024	0.171472	-0.151802	0.00494946	0.120838	0.29231	0.140508	0.145457	0.0215281	2.86976	0.050881	0.0590004
TP73	0.0457988	0.46523	-0.262387	-0.222161	0.171801	0.511028	0.248642	0.026481	0.198282	0.0346524	2.83699	0.052717	0.0604859
FOXO1	-0.143204	0.0516596	0.125539	0.248458	-0.220231	-0.0915449	0.0339944	0.282452	0.0622211	0.0191056	2.8262	0.0533376	0.0605605
MAX	0.0836273	-0.119533	0.222874	-0.0294958	0.240078	-0.0359053	0.186968	0.157472	0.39755	-0.0270003	2.67513	0.062922	0.0707061
NFIC	-0.208699	0.121321	0.0828105	-0.139778	0.00697531	-0.087378	-0.00456751	-0.144345	-0.13737	0.0038505	2.52698	0.0741836	0.0825104
TFDP2	0.345687	0.0809479	0.00364028	-0.3908	0.0350642	0.426635	0.430275	0.0394752	0.0745394	-0.00221598	2.05196	0.127883	0.1408
MYBL1	0.31593	-0.0734227	-0.137701	0.0180181	0.346077	0.242507	0.104807	0.122825	0.468902	-0.0154543	2.02019	0.13274	0.144686
E2F2	0.0132006	0.164167	-0.0517007	-0.0756591	0.0754755	0.177368	0.125667	0.0500078	0.125483	-0.00704752	2.00429	0.135243	0.145122
RARG	-0.164449	0.233235	-0.0870397	0.0923272	-0.133036	0.0687859	-0.0182538	0.0740734	-0.0589628	0.0338092	2.00078	0.135802	0.145122
RARB	-0.0293977	0.229502	-0.0351329	-0.00840012	-0.0185429	0.200104	0.164971	0.156571	0.138028	0.0260096	1.95699	0.142994	0.151324
IRF5	-0.328342	-0.214837	0.0423826	0.0888136	0.326716	-0.543179	-0.500796	-0.411982	-0.0852667	0.0181458	1.67827	0.199322	0.208905
POU2F2	-0.220821	0.254477	0.0689007	-0.0689952	-0.202246	0.0336562	0.102557	0.0335617	-0.168685	0.0282195	1.54244	0.234754	0.243697
PAX8	-0.214927	0.208709	0.0825468	-0.340001	0.196454	-0.0062182	0.0763286	-0.263672	-0.0672185	0.0577771	1.13131	0.385391	0.396299
IRF9	0.245501	-0.0981769	-0.0245832	0.424391	-0.350726	0.147324	0.122741	0.547133	0.196407	-0.0204041	1.06818	0.41546	0.423226
RUNX1	-0.245923	0.419408	0.0595876	-0.263721	0.01533	0.173485	0.233073	-0.0306478	-0.0153178	0.0366169	0.691519	0.637488	0.643391
IRF7	0.0358162	0.030629	0.109638	-0.252537	-0.0037158	0.0664452	0.176083	-0.076454	-0.0801698	-0.0263871	0.529961	0.750416	0.750416

### Sheet: top_pathways_109658
	day1_vs_day0	day2_vs_day1	day3_vs_day2	day4_vs_day3	day2_vs_day0	day3_vs_day0	day4_vs_day0	AveExpr	F	P.Value	adj.P.Val
HALLMARK_E2F_TARGETS	0.120435	-0.0862766	-0.716245	0.0577436	0.0341586	-0.682086	-0.624343	-0.0764717	37.0644	5.5861e-08	2.79305e-06
HALLMARK_MYC_TARGETS_V2	0.088738	-0.735139	-0.290176	-0.00750766	-0.646401	-0.936577	-0.944084	-0.0481361	31.8631	1.6541e-07	4.13524e-06
HALLMARK_MYC_TARGETS_V1	0.0290438	-0.247769	-0.487462	-0.0400379	-0.218725	-0.706187	-0.746225	-0.140402	24.714	9.77175e-07	1.62862e-05
HALLMARK_G2M_CHECKPOINT	0.0994581	0.044673	-0.682657	-0.0115776	0.144131	-0.538526	-0.550104	-0.0377896	18.7031	6.31913e-06	7.89891e-05
HALLMARK_HEME_METABOLISM	-0.0749468	0.223101	0.267955	-0.11418	0.148154	0.416109	0.301929	-0.0818477	16.4574	1.43999e-05	0.000143999
HALLMARK_ANGIOGENESIS	-0.147042	0.00169069	0.61213	0.083602	-0.145351	0.466779	0.55038	-0.0515658	15.3137	2.26659e-05	0.000188883
HALLMARK_MTORC1_SIGNALING	0.0453606	-0.227528	-0.190762	-0.107734	-0.182168	-0.372929	-0.480664	-0.0688302	10.5462	0.000208394	0.00148853
HALLMARK_UV_RESPONSE_DN	-0.171703	0.404306	0.201741	-0.22454	0.232603	0.434344	0.209805	-0.07747	8.60445	0.000630978	0.00394361
HALLMARK_COAGULATION	-0.100381	0.125905	0.130757	0.206193	0.0255241	0.156281	0.362474	-0.145853	7.41655	0.00134699	0.00688269
HALLMARK_UNFOLDED_PROTEIN_RESPONSE	0.296364	-0.23203	-0.0538381	-0.262059	0.0643341	0.010496	-0.251563	-0.0408733	7.38412	0.00137654	0.00688269
HALLMARK_HEDGEHOG_SIGNALING	0.0313199	0.354435	0.108428	-0.0854327	0.385755	0.494183	0.40875	-0.0127918	7.21448	0.00154341	0.00701548
HALLMARK_SPERMATOGENESIS	-0.0598171	-0.0382911	-0.169438	-0.0100574	-0.0981082	-0.267546	-0.277604	-0.0705411	6.90625	0.00190777	0.00759842
HALLMARK_TGF_BETA_SIGNALING	0.228605	0.271305	0.0688485	-0.313546	0.49991	0.568758	0.255213	-0.104517	6.85619	0.00197559	0.00759842
HALLMARK_DNA_REPAIR	0.24447	-0.392288	-0.190061	0.151124	-0.147818	-0.337879	-0.186755	-0.0779015	6.56294	0.00243131	0.00868326
HALLMARK_EPITHELIAL_MESENCHYMAL_TRANSITION	0.183926	0.204751	0.075422	0.0319613	0.388677	0.464099	0.49606	-0.0389518	5.07647	0.00758287	0.0252762
HALLMARK_KRAS_SIGNALING_DN	-0.229506	0.0263084	0.216672	0.049846	-0.203198	0.0134743	0.0633203	-0.0964996	4.53839	0.0119094	0.0347383
HALLMARK_PANCREAS_BETA_CELLS	-0.350649	0.138472	-0.0766463	-0.0833977	-0.212178	-0.288824	-0.372222	-0.0855385	4.50884	0.0122167	0.0347383
HALLMARK_WNT_BETA_CATENIN_SIGNALING	0.444119	-0.343278	0.137114	0.0403482	0.100841	0.237955	0.278303	-0.15974	4.48178	0.0125058	0.0347383
HALLMARK_IL2_STAT5_SIGNALING	0.198993	-0.0191605	0.220991	-0.132289	0.179832	0.400823	0.268535	-0.101692	4.32716	0.014311	0.0376604
HALLMARK_HYPOXIA	-0.0299495	0.110969	0.229906	-0.0307368	0.08102	0.310926	0.280189	-0.0928255	4.14594	0.0168046	0.0403547
HALLMARK_IL6_JAK_STAT3_SIGNALING	0.0853178	-0.00243678	0.227898	-0.0943107	0.082881	0.310779	0.216468	-0.123208	4.13638	0.016949	0.0403547
HALLMARK_TNFA_SIGNALING_VIA_NFKB	0.22048	-0.248193	0.347152	-0.0587353	-0.0277133	0.319438	0.260703	-0.124515	4.05037	0.0183115	0.0416171
HALLMARK_MITOTIC_SPINDLE	0.0572159	0.326586	-0.137145	-0.187106	0.383802	0.246657	0.0595507	-0.0827454	3.71636	0.0248812	0.0535532
HALLMARK_NOTCH_SIGNALING	-0.301122	-0.0140467	0.276609	-0.0609384	-0.315169	-0.0385602	-0.0994985	-0.0773556	3.68149	0.0257055	0.0535532
HALLMARK_APICAL_SURFACE	-0.159739	0.197363	0.101733	0.147765	0.037624	0.139357	0.287122	-0.0602528	3.30903	0.0366739	0.0733479
HALLMARK_APOPTOSIS	0.168541	-0.0640936	0.140242	-0.00324146	0.104447	0.24469	0.241448	-0.108969	2.84578	0.0581384	0.111805
HALLMARK_MYOGENESIS	0.0736284	0.0211787	0.228451	0.0532673	0.0948071	0.323258	0.376526	-0.062175	2.62574	0.0728999	0.135
HALLMARK_BILE_ACID_METABOLISM	-0.0558981	0.129708	-0.00997846	0.156363	0.0738097	0.0638312	0.220194	-0.0164069	2.39641	0.0927534	0.165631
HALLMARK_KRAS_SIGNALING_UP	-0.144255	0.049239	0.174633	-0.0414268	-0.0950163	0.0796162	0.0381894	-0.108224	2.20017	0.114434	0.1973
HALLMARK_CHOLESTEROL_HOMEOSTASIS	-0.206935	-0.153437	0.204619	-0.0761888	-0.360372	-0.155753	-0.231942	-0.0788324	2.10029	0.127517	0.212529
HALLMARK_COMPLEMENT	-0.0279027	-0.0139621	0.0778096	0.110822	-0.0418647	0.0359449	0.146766	-0.170893	1.96823	0.147331	0.237631
HALLMARK_OXIDATIVE_PHOSPHORYLATION	0.104812	-0.27428	-0.131095	0.0646065	-0.169468	-0.300563	-0.235957	-0.118946	1.89285	0.160093	0.250145
HALLMARK_P53_PATHWAY	0.259652	-0.318838	0.23323	-0.0126265	-0.0591865	0.174044	0.161417	-0.091076	1.67695	0.203546	0.308134
HALLMARK_XENOBIOTIC_METABOLISM	0.195381	-0.17724	0.129617	-0.00143699	0.0181404	0.147758	0.146321	-0.124829	1.65107	0.209531	0.308134
HALLMARK_UV_RESPONSE_UP	0.156091	-0.25257	0.047178	-0.000370786	-0.0964794	-0.0493014	-0.0496722	-0.199005	1.53856	0.237748	0.33964
HALLMARK_PROTEIN_SECRETION	-0.0763468	0.376644	-0.0193258	-0.272882	0.300297	0.280971	0.00808912	-0.0445433	1.44562	0.263999	0.366665
HALLMARK_GLYCOLYSIS	0.0139378	0.1357	-0.0357393	0.0381426	0.149637	0.113898	0.152041	-0.0726375	1.39401	0.279831	0.37815
HALLMARK_FATTY_ACID_METABOLISM	0.14375	-0.165261	-0.0205016	-0.00393342	-0.0215109	-0.0420125	-0.0459459	-0.0534792	1.35816	0.291391	0.379948
HALLMARK_INFLAMMATORY_RESPONSE	-0.0216331	-0.0531942	0.195831	-0.0509678	-0.0748273	0.121004	0.0700362	-0.0996333	1.34318	0.296359	0.379948
HALLMARK_INTERFERON_ALPHA_RESPONSE	0.0101137	-0.0909347	0.107272	0.0862173	-0.080821	0.0264514	0.112669	-0.339711	1.07183	0.402233	0.502792
HALLMARK_PI3K_AKT_MTOR_SIGNALING	0.0452223	0.041873	0.00734096	-0.122429	0.0870954	0.0944363	-0.027993	-0.121837	0.8879	0.493096	0.594014
HALLMARK_APICAL_JUNCTION	0.102135	-0.0735839	0.155178	-0.0105752	0.0285506	0.183728	0.173153	-0.167549	0.877056	0.498972	0.594014
HALLMARK_ADIPOGENESIS	-0.0455701	0.0901806	0.0181001	0.0681715	0.0446105	0.0627106	0.130882	-0.0645779	0.826181	0.527311	0.613153
HALLMARK_ESTROGEN_RESPONSE_EARLY	0.0138374	-0.0917767	0.195644	-0.0645342	-0.0779393	0.117705	0.0531707	-0.109139	0.771266	0.559324	0.631148
HALLMARK_ANDROGEN_RESPONSE	-0.0966454	0.210628	0.0312933	-0.184526	0.113983	0.145276	-0.0392495	-0.0270712	0.75674	0.568033	0.631148
HALLMARK_PEROXISOME	-0.0214144	-0.0245523	-0.0734738	0.0169577	-0.0459667	-0.119441	-0.102483	-0.084677	0.663558	0.626193	0.680645
HALLMARK_ESTROGEN_RESPONSE_LATE	0.0845319	-0.174394	0.0774064	-0.0063186	-0.0898621	-0.0124557	-0.0187743	-0.0982724	0.606545	0.663562	0.705917
HALLMARK_INTERFERON_GAMMA_RESPONSE	0.0419659	-0.106784	0.0661957	0.0259236	-0.0648177	0.00137801	0.0273016	-0.330161	0.510251	0.72907	0.759448
HALLMARK_REACTIVE_OXYGEN_SPECIES_PATHWAY	-0.0876838	0.022476	0.0101	0.0885031	-0.0652079	-0.0551078	0.0333953	-0.182308	0.279783	0.886817	0.904916
HALLMARK_ALLOGRAFT_REJECTION	0.0477361	-0.0243274	0.00634694	-0.0100353	0.0234087	0.0297556	0.0197204	-0.414389	0.103366	0.97972	0.97972

### Sheet: top_TFs_109658
	day1_vs_day0	day2_vs_day1	day3_vs_day2	day4_vs_day3	day2_vs_day0	day3_vs_day0	day4_vs_day0	AveExpr	F	P.Value	adj.P.Val
PAX6	0.0218593	0.894596	0.0986906	-0.278019	0.916456	1.01515	0.737127	0.0669075	44.7352	2.29533e-08	2.63963e-06
ERG	-0.113494	0.474476	0.230429	0.0166864	0.360982	0.591411	0.608097	0.00788677	12.3471	0.000101249	0.00346934
NFKB2	0.422956	-0.476465	0.571828	0.0461766	-0.0535084	0.518319	0.564496	0.0185723	12.104	0.000113426	0.00346934
E2F5	-0.378756	1.08533	-0.265389	-0.446818	0.706573	0.441184	-0.00563387	-0.0297698	11.9728	0.000120673	0.00346934
MYB	-0.0277133	-0.125279	-0.327124	-0.0513684	-0.152992	-0.480116	-0.531484	-0.000924919	11.0975	0.000184821	0.00425088
NFE2L2	-0.700024	0.408848	0.854441	-0.588663	-0.291176	0.563265	-0.0253973	-0.073347	9.84817	0.000354449	0.0067936
E2F4	0.0840769	-0.113536	-0.363206	0.0667925	-0.0294592	-0.392665	-0.325873	-0.0291693	9.12941	0.000528953	0.00732363
IRF3	0.809726	-0.54962	-0.0999625	0.0283453	0.260105	0.160143	0.188488	-0.0133203	8.85143	0.000620972	0.00732363
NFATC2	-0.0130008	0.510282	0.110488	-0.51061	0.497281	0.607769	0.0971593	0.00191172	8.80475	0.000638129	0.00732363
NFATC4	-0.0130008	0.510282	0.110488	-0.51061	0.497281	0.607769	0.0971593	0.00191172	8.80475	0.000638129	0.00732363
PAX1	0.10172	0.875355	-0.322658	-0.0709306	0.977075	0.654417	0.583486	0.0574445	8.61114	0.000715212	0.00732363
SP4	0.402999	-0.367903	-0.107481	0.640806	0.0350961	-0.0723848	0.568421	-0.0548822	8.38935	0.000816676	0.00732363
DDIT3	0.383465	0.0110831	0.265966	-0.196045	0.394548	0.660514	0.46447	-0.0218007	8.36676	0.000827889	0.00732363
MECOM	0.0139956	0.508745	0.192889	-0.424503	0.52274	0.715629	0.291126	0.0112362	7.45299	0.00146686	0.0120492
EGR2	0.330073	-0.732376	0.236673	-0.168415	-0.402303	-0.165629	-0.334045	-0.0632554	6.91174	0.00210045	0.0161034
SMAD4	0.202092	0.303164	0.105967	-0.140982	0.505256	0.611223	0.470242	0.0101558	6.59206	0.00261676	0.0162263
NFAT5	-0.13101	0.400338	0.107289	-0.528825	0.269328	0.376616	-0.152208	0.00874057	6.5154	0.00276084	0.0162263
NFATC1	-0.13101	0.400338	0.107289	-0.528825	0.269328	0.376616	-0.152208	0.00874057	6.5154	0.00276084	0.0162263
NFATC3	-0.13101	0.400338	0.107289	-0.528825	0.269328	0.376616	-0.152208	0.00874057	6.5154	0.00276084	0.0162263
SMAD3	0.17363	0.207681	0.0736874	0.0128744	0.381311	0.454998	0.467872	-0.0412858	6.48423	0.00282197	0.0162263
POU3F2	-0.816897	0.432366	0.109424	0.0543812	-0.384531	-0.275107	-0.220726	0.00685096	5.75213	0.00480347	0.0246085
RELB	0.531286	-0.782816	0.115646	0.210612	-0.251529	-0.135883	0.0747293	0.00504247	5.71944	0.00492296	0.0246085
TFDP2	-0.103237	0.213392	-0.848571	-0.00899074	0.110156	-0.738415	-0.747406	-0.0100683	5.71628	0.00493471	0.0246085
POU2F2	0.0709809	0.40312	-0.202097	-0.288502	0.474101	0.272005	-0.0164976	0.045224	5.61603	0.00532351	0.0246085
PGR	0.187289	0.032669	0.250669	-0.163151	0.219958	0.470627	0.307476	0.0186416	5.60958	0.00534968	0.0246085
NR3C2	-0.631213	0.166001	0.0262091	0.249181	-0.465213	-0.439003	-0.189822	-0.0444904	5.34548	0.00655588	0.0289971
E2F3	-0.00377757	0.248051	-0.622466	0.103594	0.244273	-0.378193	-0.274599	0.0168982	5.23482	0.00714962	0.0304521
ATF6	0.292049	-0.650379	0.797304	-0.373141	-0.358331	0.438973	0.0658316	-0.0245121	4.75416	0.0105321	0.043257
SMAD9	-0.0344255	0.432591	0.385764	-0.364553	0.398165	0.783929	0.419376	-0.0337084	4.62088	0.0117644	0.0450969
SMAD5	-0.0344255	0.432591	0.385764	-0.364553	0.398165	0.783929	0.419376	-0.0337084	4.62088	0.0117644	0.0450969
NEUROG3	-0.134834	0.125453	0.537599	-0.389519	-0.00938093	0.528218	0.138699	0.0408538	4.47359	0.0133172	0.0492401
PDX1	0.0119733	0.545732	-0.00410367	0.00631211	0.557705	0.553601	0.559913	0.0119105	4.44008	0.0137016	0.0492401
GLI3	0.226738	0.0891675	0.117966	-0.0323457	0.315905	0.433871	0.401525	0.00965772	4.09971	0.0183945	0.064102
NFIA	-0.383564	0.735487	-0.324987	-0.382144	0.351922	0.0269358	-0.355208	0.0411556	4.01589	0.0198091	0.0670014
CEBPB	0.152599	0.0420023	0.242013	-0.103568	0.194601	0.436614	0.333046	0.0170402	3.76175	0.0248958	0.0818005
IRF9	0.121484	0.0650197	0.584983	-0.32237	0.186504	0.771487	0.449117	-0.0444106	3.72067	0.0258474	0.0825681
POU3F1	-0.840528	0.625841	-0.3344	0.415108	-0.214687	-0.549087	-0.133979	-0.0206224	3.66761	0.0271366	0.0843436
GLI2	0.175932	0.0641939	0.170743	-0.0569856	0.240126	0.410869	0.353883	0.000992818	3.55282	0.0301777	0.0913271
REL	-0.108165	-0.0971931	0.535183	-0.0807788	-0.205359	0.329825	0.249046	-0.00954903	3.34589	0.0366639	0.108112
GLI1	0.147865	0.103438	0.146346	-0.0306151	0.251303	0.397649	0.367034	0.00682458	3.23216	0.0408772	0.117522
STAT5B	-0.133972	0.0745321	0.317565	-0.0915739	-0.0594398	0.258126	0.166552	-0.0416254	3.16155	0.0437611	0.122744
FOS	0.0975787	0.182513	0.0551526	0.0142621	0.280092	0.335244	0.349506	-0.0109235	3.13301	0.0449901	0.123187
RUNX1	-0.0220297	0.297299	0.298541	-0.399487	0.275269	0.57381	0.174323	-0.0128559	2.95508	0.0535686	0.143265
IRF7	0.426378	-0.528848	0.10642	-0.132453	-0.10247	0.00395046	-0.128502	0.028532	2.91461	0.0557626	0.143762
TFDP1	-0.0393931	0.564221	-0.504303	-0.211826	0.524828	0.0205249	-0.191302	-0.0405612	2.90577	0.0562545	0.143762
MAX	0.0683082	0.088779	-0.276941	-0.0229267	0.157087	-0.119854	-0.142781	-0.0359611	2.87301	0.0581212	0.145303
MITF	-0.195605	0.131153	0.570381	-0.463681	-0.0644523	0.505929	0.0422479	0.0067228	2.80955	0.0619337	0.15154
ATF4	0.198866	-0.09083	0.290069	-0.220659	0.108036	0.398105	0.177446	-0.0401187	2.66522	0.0716709	0.171712
SREBF1	-0.0167613	0.0210754	-0.083825	-0.513378	0.00431414	-0.0795108	-0.592889	0.0192178	2.37219	0.0970247	0.225735
STAT3	-0.131047	-0.0529966	0.297683	-0.0867598	-0.184044	0.113639	0.026879	-0.019231	2.36124	0.0981455	0.225735
STAT5A	-0.179491	0.0644452	0.275897	-0.131154	-0.115046	0.160851	0.0296971	-0.0408988	2.31247	0.10331	0.228612
PPARA	0.117618	-0.0584082	0.176809	0.0915102	0.0592094	0.236018	0.327529	-0.0336441	2.3119	0.103372	0.228612
PAX8	0.0349827	0.171379	0.14816	0.0272492	0.206362	0.354522	0.381771	0.0167127	2.23047	0.112672	0.244476
MYBL1	-0.553826	0.244509	0.150882	-0.240475	-0.309317	-0.158435	-0.39891	-0.0531575	2.19462	0.117049	0.24779
RXRA	0.204654	-0.158934	-0.0181597	0.203811	0.0457196	0.0275599	0.231371	0.0253583	2.14582	0.123307	0.24779
RXRB	0.204654	-0.158934	-0.0181597	0.203811	0.0457196	0.0275599	0.231371	0.0253583	2.14582	0.123307	0.24779
RXRG	0.204654	-0.158934	-0.0181597	0.203811	0.0457196	0.0275599	0.231371	0.0253583	2.14582	0.123307	0.24779
HIF1A	-0.0738256	-0.045344	0.282328	-0.0459291	-0.11917	0.163159	0.11723	-0.0808824	2.12298	0.12636	0.24779
SPI1	0.0611449	0.0663844	0.168194	-0.0693184	0.127529	0.295723	0.226405	-0.0023391	2.10863	0.128319	0.24779
RARG	0.00967735	-0.0548885	0.305482	-0.07557	-0.0452112	0.26027	0.1847	0.00849962	2.10167	0.129282	0.24779
STAT6	-0.243511	0.136424	0.250057	-0.181617	-0.107086	0.14297	-0.0386467	-0.0464714	1.98337	0.14688	0.262721
STAT1	-0.0826117	-0.0756385	0.277477	-0.0648202	-0.15825	0.119227	0.0544067	-0.0298777	1.94622	0.152924	0.262721
PPARD	0.171294	-0.00330032	0.197494	0.0697925	0.167994	0.365488	0.435281	-0.0334445	1.94093	0.153806	0.262721
STAT2	-0.287358	0.17354	0.156424	-0.206276	-0.113818	0.0426064	-0.16367	-0.03398	1.93132	0.155421	0.262721
STAT4	-0.117737	0.0119863	0.321266	-0.174397	-0.105751	0.215515	0.041118	-0.0190499	1.92503	0.156488	0.262721
ARNTL	0.10491	-0.0905114	0.343443	-0.201159	0.0143987	0.357842	0.156683	-0.319962	1.91914	0.157495	0.262721
CLOCK	0.10491	-0.0905114	0.343443	-0.201159	0.0143987	0.357842	0.156683	-0.319962	1.91914	0.157495	0.262721
NPAS2	0.10491	-0.0905114	0.343443	-0.201159	0.0143987	0.357842	0.156683	-0.319962	1.91914	0.157495	0.262721
FOXO1	0.0376861	-0.113803	0.414931	-0.0437015	-0.0761166	0.338815	0.295113	0.0282528	1.91834	0.157633	0.262721
E2F2	0.0269505	0.115214	-0.210136	-0.0122213	0.142164	-0.0679715	-0.0801927	-0.0141552	1.86102	0.167811	0.275689
PPARG	0.202792	-0.0443857	0.132567	0.0138424	0.158407	0.290974	0.304816	-0.0104675	1.83478	0.172701	0.279727
TP63	0.63763	-0.4426	-0.113876	0.155421	0.195031	0.0811544	0.236576	0.0046238	1.76926	0.185584	0.296419
EGR1	-0.100763	0.0901917	0.20537	-0.00489278	-0.0105709	0.1948	0.189907	-0.0331332	1.64747	0.212306	0.333304
LEF1	-0.00697195	-0.00491663	0.265049	-0.0400867	-0.0118886	0.25316	0.213073	-0.1102	1.6383	0.214474	0.333304
SMAD1	0.0979459	0.0842053	0.243015	-0.0818758	0.182151	0.425166	0.34329	-0.0426053	1.62393	0.217921	0.334146
NFKB1	-0.0562957	0.0118012	0.190511	-0.0616828	-0.0444945	0.146016	0.0843333	-0.0493895	1.57594	0.229852	0.347802
IRF5	-0.262662	-0.00913552	0.485014	-0.1408	-0.271797	0.213217	0.0724167	0.0706456	1.55536	0.235176	0.348803
RARB	0.0110471	-0.0774874	0.273924	-0.0756074	-0.0664403	0.207484	0.131877	0.00747927	1.54234	0.23861	0.348803
ESR2	-0.0517423	0.0868628	0.202372	-0.0172582	0.0351206	0.237492	0.220234	-0.00881838	1.53811	0.239735	0.348803
WT1	0.0234315	-0.38247	0.155937	-0.00121791	-0.359039	-0.203102	-0.20432	-0.0195418	1.52728	0.242645	0.348803
SP3	0.0261739	-0.0252797	0.0428098	0.172188	0.000894254	0.0437041	0.215892	-0.00273972	1.45728	0.262349	0.370937
CEBPD	0.354402	-0.239639	0.148373	-0.0922378	0.114762	0.263135	0.170897	0.00268901	1.44999	0.264494	0.370937
RARA	0.0859741	-0.0197641	0.253576	-0.135314	0.06621	0.319786	0.184472	-0.00150767	1.42844	0.27094	0.373261
AR	0.075622	-0.0230147	0.192876	-0.0550629	0.0526074	0.245484	0.190421	-0.00959223	1.42283	0.272643	0.373261
POU2F1	-0.0283874	0.171901	-0.0549044	-0.179341	0.143514	0.0886095	-0.0907312	0.0248245	1.39513	0.281218	0.380472
ELK4	0.285584	-0.336033	0.0155892	-0.0433814	-0.0504481	-0.0348589	-0.0782403	-0.00231601	1.36058	0.292298	0.390863
TFAP2A	-0.0803947	0.0912496	0.12597	-0.0249184	0.0108548	0.136825	0.111907	-0.0113885	1.32973	0.30256	0.399935
ESR1	0.0396972	0.0404145	0.159494	-0.0592302	0.0801117	0.239606	0.180376	-0.0140833	1.28257	0.318953	0.416814
CEBPE	-0.165004	0.441214	0.072238	-0.132653	0.27621	0.348448	0.215795	0.0342703	1.18513	0.355659	0.459559
RBPJ	-0.0820137	0.0539195	0.274065	-0.125714	-0.0280941	0.245971	0.120257	-0.0189216	1.1348	0.376198	0.475416
RBPJL	-0.0820137	0.0539195	0.274065	-0.125714	-0.0280941	0.245971	0.120257	-0.0189216	1.1348	0.376198	0.475416
EPAS1	-0.179314	0.0926921	0.107499	0.0487939	-0.086622	0.020877	0.0696708	-0.024906	1.12422	0.380656	0.47582
RELA	0.045036	-0.000676499	0.140254	-0.0277351	0.0443595	0.184613	0.156878	-0.0587305	1.06686	0.405723	0.491439
CREB3	0.0438074	-0.0469141	0.285649	-0.118011	-0.00310664	0.282543	0.164532	-0.00472758	1.04287	0.416658	0.491439
CREB3L1	0.0438074	-0.0469141	0.285649	-0.118011	-0.00310664	0.282543	0.164532	-0.00472758	1.04287	0.416658	0.491439
CREB3L3	0.0438074	-0.0469141	0.285649	-0.118011	-0.00310664	0.282543	0.164532	-0.00472758	1.04287	0.416658	0.491439
CREB3L4	0.0438074	-0.0469141	0.285649	-0.118011	-0.00310664	0.282543	0.164532	-0.00472758	1.04287	0.416658	0.491439
ELK1	0.0993933	-0.18683	0.154001	-0.049005	-0.0874365	0.0665643	0.0175593	-0.113498	1.03826	0.418792	0.491439
ATF1	-0.103875	-0.00170698	-0.0905791	0.0491457	-0.105582	-0.196161	-0.147015	1.29148e-05	0.876446	0.500152	0.580985
CREB1	-0.00362335	-0.0708104	0.183523	-0.0519661	-0.0744338	0.10909	0.0571236	-0.0196329	0.845032	0.517438	0.595054
USF2	-0.128707	0.0812901	0.0602613	0.027123	-0.0474164	0.0128449	0.0399679	0.00625466	0.743169	0.576799	0.656752
FLI1	0.0771092	-0.186478	0.2069	0.0199814	-0.109369	0.0975305	0.117512	-0.0154679	0.578182	0.682763	0.768814
ETS1	0.0704716	-0.0685994	0.149413	0.00518535	0.00187222	0.151285	0.15647	-0.00447363	0.569543	0.68859	0.768814
TCF7	-0.0514151	-0.114163	0.14461	-0.124007	-0.165578	-0.0209681	-0.144975	-0.168322	0.370461	0.826121	0.890971
TCF7L1	-0.0514151	-0.114163	0.14461	-0.124007	-0.165578	-0.0209681	-0.144975	-0.168322	0.370461	0.826121	0.890971
TCF7L2	-0.0514151	-0.114163	0.14461	-0.124007	-0.165578	-0.0209681	-0.144975	-0.168322	0.370461	0.826121	0.890971
JUN	0.018859	-0.0113501	0.0811557	0.0186253	0.00750887	0.0886646	0.10729	-0.00969646	0.366281	0.828991	0.890971
CREB5	0.0788161	-0.142875	0.20695	-0.0863514	-0.0640589	0.142891	0.05654	0.00878427	0.337327	0.848704	0.903713
CEBPA	0.0702804	-0.0568929	0.0399493	-0.0739229	0.0133875	0.0533367	-0.0205862	0.0175801	0.30089	0.87297	0.921023
NFIC	0.00727249	-0.118157	0.0282325	0.0830215	-0.110885	-0.0826522	0.000369371	-0.0211639	0.267741	0.894302	0.930212
ETS2	-0.0825176	0.0988351	-0.0490162	0.0785793	0.0163175	-0.0326987	0.0458806	-0.0186132	0.253781	0.903013	0.930212
TP73	0.0268209	-0.0665028	0.131236	-0.106067	-0.0396819	0.0915538	-0.0145137	-0.0279788	0.242479	0.909927	0.930212
ATF2	-0.00949682	0.0573594	0.0508101	-0.00354587	0.0478626	0.0986727	0.0951268	0.000261939	0.235659	0.914034	0.930212
USF1	-0.0515828	-0.0189689	0.0727965	0.00741282	-0.0705517	0.00224483	0.00965765	-0.000209172	0.182546	0.944017	0.952297
ETV4	0.0304239	-0.0030146	-0.023556	0.057497	0.0274093	0.00385328	0.0613503	-0.00118951	0.0493763	0.994932	0.994932
