## Supplementary material for "*In silico* discovery of small molecules for efficient stem cell differentiation into definitive endoderm": Supplementary_table_4.xlsx

### Sheet: Differentially_expressed_TFs
PS vs hESC	p_val	avg_log2FC	pct.1	pct.2	p_val_adj	genes			DE vs hESC	p_val	avg_log2FC	pct.1	pct.2	p_val_adj	genes			ME vs hESC	p_val	avg_log2FC	pct.1	pct.2	p_val_adj	genes
MIXL1	2.4789e-93	1.91625	0.994	0.561	5.56365e-89	MIXL1			MIXL1	5.49132e-30	0.405682	0.631	0.561	1.23247e-25	MIXL1			MIXL1	1.90462e-177	0.714173	0.758	0.561	4.27473e-173	MIXL1
LHX1	0	1.82619	0.877	0.026	0	LHX1			EOMES	0	1.35037	0.891	0.471	0	EOMES			MSX1	0	1.53604	0.72	0.022	0	MSX1			Commons between ME vs hESC and PS vs hESC
GATA6	1.03271e-219	1.1647	0.765	0.043	2.31782e-215	GATA6			OTX2	0	2.01176	0.927	0.157	0	OTX2			TBXT	0	1.74606	0.854	0.263	0	TBXT			Commons between DE vs hESC and PS vs hESC
HHEX	1.3326e-68	0.379914	0.253	0.014	2.99088e-64	HHEX			GSC	0	0.934531	0.558	0.047	0	GSC			TBX6	1.10182e-255	0.862413	0.432	0.039	2.47292e-251	TBX6
EOMES	1.03328e-67	1.22685	0.926	0.471	2.31909e-63	EOMES			LHX1	0	3.51904	0.964	0.026	0	LHX1			FOXH1	7.7445e-153	0.600375	0.894	0.882	1.73818e-148	FOXH1
OTX2	8.78443e-45	0.547355	0.568	0.157	1.97158e-40	OTX2			GATA6	0	1.42127	0.767	0.043	0	GATA6			SP5	4.9525e-57	0.411342	0.425	0.312	1.11154e-52	SP5
GSC	6.84081e-43	0.312448	0.321	0.047	1.53535e-38	GSC			HHEX	2.27989e-233	0.674035	0.403	0.014	5.11698e-229	HHEX			HOXA1	0	1.03478	0.549	0.007	0	HOXA1
TGIF1	2.84202e-23	0.634673	0.914	0.779	6.37863e-19	TGIF1			ZIC2	1.7601e-211	0.840263	0.722	0.447	3.95036e-207	ZIC2			HOXB1	0	0.980543	0.493	0.002	0	HOXB1
PITX2	5.02831e-21	0.347805	0.457	0.171	1.12855e-16	PITX2			PLSCR1	3.09636e-164	0.731977	0.655	0.39	6.94947e-160	PLSCR1			TCF4	0	1.10591	0.817	0.54	0	TCF4
PLSCR1	4.16625e-18	0.482991	0.648	0.39	9.35074e-14	PLSCR1			TGIF1	1.11279e-85	0.559005	0.815	0.779	2.49754e-81	TGIF1			CDX2	5.25738e-299	0.80517	0.457	0.018	1.17997e-294	CDX2
ZIC2	3.1178e-09	0.33891	0.623	0.447	6.99759e-05	ZIC2			PITX2	2.81472e-43	0.310556	0.313	0.171	6.31735e-39	PITX2			ZNF90	3.06876e-267	0.831937	0.726	0.514	6.88753e-263	ZNF90
TBX6	9.85071e-70	0.494708	0.377	0.039	2.21089e-65	TBX6			GTF2I	0	1.43134	0.926	0.652	0	GTF2I			NR6A1	1.39408e-245	0.924321	0.834	0.751	3.12888e-241	NR6A1
MSX1	2.1914e-67	0.432022	0.296	0.022	4.91838e-63	MSX1			ZNF90	0	0.964868	0.82	0.514	0	ZNF90			CDX1	1.27764e-221	0.645816	0.369	0.018	2.86754e-217	CDX1
TBXT	1.01472e-28	0.55941	0.623	0.263	2.27743e-24	TBXT			KLF6	5.46413e-210	0.826116	0.529	0.15	1.22637e-205	KLF6			HOXB4	7.09029e-193	0.574308	0.309	0	1.59135e-188	HOXB4
FOXH1	8.5224e-18	0.515763	0.951	0.882	1.91277e-13	FOXH1			SALL4	7.91271e-124	0.673765	0.641	0.443	1.77593e-119	SALL4			CDX4	1.77887e-183	0.696891	0.406	0.094	3.9925e-179	CDX4
SP5	6.50273e-10	0.354557	0.519	0.312	1.45947e-05	SP5			ZNF292	4.47848e-89	0.489236	0.45	0.238	1.00515e-84	ZNF292			HES6	9.06474e-174	0.668682	0.378	0.079	2.03449e-169	HES6
SNAI1	4.3314e-45	0.389912	0.37	0.062	9.7214e-41	SNAI1			ZKSCAN1	3.98702e-62	0.386067	0.409	0.238	8.94848e-58	ZKSCAN1			ZBTB38	6.7482e-157	0.614404	0.409	0.133	1.51457e-152	ZBTB38
CREB3L2	4.18008e-17	0.277733	0.346	0.121	9.38177e-13	CREB3L2			ZNF587	2.73094e-57	0.314607	0.316	0.145	6.12933e-53	ZNF587			TBX3	4.64821e-145	0.494488	0.251	0.005	1.04324e-140	TBX3
ZIC3	1.14271e-11	0.202695	0.259	0.095	2.56469e-07	ZIC3			NR6A1	4.5851e-52	0.429425	0.764	0.751	1.02908e-47	NR6A1			HES7	6.26384e-144	0.46311	0.242	0	1.40586e-139	HES7
									ZNF322	1.07587e-28	0.280568	0.415	0.327	2.41468e-24	ZNF322			LEF1	5.86818e-129	0.472662	0.278	0.04	1.31705e-124	LEF1
									BBX	7.50091e-25	0.290037	0.541	0.499	1.68351e-20	BBX			HOXB3	7.15048e-127	0.402304	0.217	0	1.60485e-122	HOXB3
									SMAD5	1.14064e-20	0.251994	0.39	0.329	2.56005e-16	SMAD5			MLXIP	1.57531e-110	0.577974	0.447	0.254	3.53562e-106	MLXIP
									ZNF33A	2.97412e-18	0.200316	0.272	0.195	6.67512e-14	ZNF33A			ZNF292	3.72812e-102	0.522127	0.425	0.238	8.36739e-98	ZNF292
									HIC2	3.55039e-16	0.200905	0.267	0.201	7.9685e-12	HIC2			ZEB2	7.12364e-102	0.379872	0.218	0.024	1.59883e-97	ZEB2
									KLF8	0	1.09735	0.583	0.033	0	KLF8			SOX11	3.00703e-62	0.543376	0.512	0.421	6.74898e-58	SOX11
									SOX17	0	1.24932	0.62	0	0	SOX17			SALL1	7.74169e-54	0.333579	0.262	0.124	1.73754e-49	SALL1
									PRDM1	4.38922e-223	0.656058	0.374	0.005	9.85117e-219	PRDM1			SALL4	1.8651e-50	0.4277	0.493	0.443	4.18603e-46	SALL4
									SOX4	1.35094e-157	0.726539	0.984	0.988	3.03204e-153	SOX4			SMAD5	9.38912e-33	0.335283	0.384	0.329	2.10729e-28	SMAD5
									TCF7L1	1.2554e-150	0.646915	0.579	0.299	2.81763e-146	TCF7L1			ZKSCAN1	1.70115e-27	0.292431	0.309	0.238	3.81806e-23	ZKSCAN1
									SRY	6.59273e-127	0.41129	0.245	0.01	1.47967e-122	SRY			PLAGL2	1.57972e-26	0.24666	0.21	0.127	3.54552e-22	PLAGL2
									MXD4	3.9729e-91	0.334416	0.229	0.033	8.91677e-87	MXD4			ZNF33A	8.00309e-26	0.266132	0.269	0.195	1.79621e-21	ZNF33A
									ZNF730	7.9327e-85	0.367161	0.283	0.077	1.78041e-80	ZNF730			HIC2	2.0803e-22	0.261583	0.264	0.201	4.66903e-18	HIC2
									FOXA2	3.68205e-77	0.347455	0.232	0.05	8.264e-73	FOXA2			VEZF1	2.87821e-22	0.264085	0.273	0.211	6.45986e-18	VEZF1
									SMAD2	3.78967e-76	0.452832	0.475	0.292	8.50554e-72	SMAD2			KLF6	3.28339e-21	0.228876	0.22	0.15	7.36925e-17	KLF6
									ZFP14	3.48093e-75	0.373203	0.308	0.113	7.8126e-71	ZFP14			ZNF322	3.76367e-21	0.280424	0.36	0.327	8.44718e-17	ZNF322
									ZNF397	7.99576e-64	0.420059	0.434	0.263	1.79457e-59	ZNF397			GTF2I	7.50475e-18	0.246797	0.589	0.652	1.68437e-13	GTF2I
									PBX2	1.76626e-62	0.376901	0.407	0.237	3.96419e-58	PBX2			ZNF587	2.62476e-16	0.200945	0.203	0.145	5.89101e-12	ZNF587
									SKIL	1.41744e-59	0.434236	0.461	0.308	3.18131e-55	SKIL			BBX	9.71269e-14	0.245145	0.468	0.499	2.17992e-09	BBX
									HIF3A	1.97217e-56	0.256064	0.211	0.061	4.42635e-52	HIF3A			REST	2.50253e-13	0.253448	0.369	0.372	5.61667e-09	REST
									JUND	3.02221e-52	0.351328	0.336	0.178	6.78305e-48	JUND			POU2F1	1.30544e-11	0.239383	0.299	0.282	2.92994e-07	POU2F1
									SATB1	1.38881e-50	0.251901	0.214	0.071	3.11705e-46	SATB1
									ZNF24	1.00369e-48	0.377802	0.496	0.38	2.25268e-44	ZNF24
									TEAD1	1.90641e-43	0.270879	0.273	0.133	4.27875e-39	TEAD1
									ZNF91	1.40206e-41	0.256999	0.244	0.11	3.14677e-37	ZNF91
									LRRFIP1	2.31209e-39	0.360838	0.499	0.413	5.18926e-35	LRRFIP1
									RXRA	9.01167e-39	0.237488	0.229	0.104	2.02258e-34	RXRA
									YY1	5.84016e-38	0.326922	0.622	0.572	1.31077e-33	YY1
									ZNF217	2.63391e-36	0.25199	0.251	0.127	5.91155e-32	ZNF217
									SOX12	2.75939e-27	0.215697	0.214	0.113	6.19318e-23	SOX12
									CUX1	2.09857e-25	0.275887	0.369	0.289	4.71004e-21	CUX1
									ZNF791	5.66866e-25	0.264636	0.339	0.251	1.27227e-20	ZNF791
									ZNF652	1.58118e-24	0.225298	0.225	0.129	3.54881e-20	ZNF652
									SREBF2	5.99883e-22	0.212128	0.252	0.163	1.34638e-17	SREBF2
									HIF1A	1.16712e-19	0.253811	0.456	0.412	2.61949e-15	HIF1A
									ZNF281	1.16867e-19	0.227238	0.417	0.361	2.62296e-15	ZNF281
									ZNF581	1.79295e-19	0.258801	0.628	0.643	4.0241e-15	ZNF581
									MEIS3	1.28257e-17	0.206276	0.302	0.226	2.87859e-13	MEIS3
									TEAD2	1.22694e-13	0.224442	0.501	0.507	2.75375e-09	TEAD2
									ADNP	2.2638e-13	0.237005	0.423	0.393	5.08088e-09	ADNP

### Sheet: RSS_(SCENIC)_scores_of_each_cell_type
regulon	cell_type	RSS			regulon	cell_type	RSS			regulon	cell_type	RSS			regulon	cell_type	RSS
POU5F1(+)	hESC	0.62391			LHX1(+)	DE	0.871017			CDX4(+)	ME	0.860608			POLR3G(+)	PS	0.0669471
POLR3G(+)	hESC	0.536829			KLF6(+)	DE	0.854297			TCF4(+)	ME	0.82911			HDAC2(+)	PS	0.0596676
HDAC2(+)	hESC	0.456702			OTX2(+)	DE	0.84176			LEF1(+)	ME	0.788608			POU5F1(+)	PS	0.0585873
MYC(+)	hESC	0.419454			SRY(+)	DE	0.838891			CDX1(+)	ME	0.783625			MYC(+)	PS	0.0539351
ZFP42(+)	hESC	0.354701			KLF8(+)	DE	0.825198			HOXB9(+)	ME	0.618914			XBP1(+)	PS	0.0512674
NANOG(+)	hESC	0.342199			FOXA2(+)	DE	0.756409			GBX2(+)	ME	0.612216			ZFP42(+)	PS	0.0510815
CEBPZ(+)	hESC	0.330766			SIX3(+)	DE	0.734556			SP5(+)	ME	0.608464			CEBPZ(+)	PS	0.0476011
NFYB(+)	hESC	0.309009			ZIC2(+)	DE	0.727067			CDX2(+)	ME	0.602683			NFYB(+)	PS	0.0418098
XBP1(+)	hESC	0.288563			ETS2(+)	DE	0.707817			HOXB7(+)	ME	0.58418			GTF3C2(+)	PS	0.0412711
TEAD4(+)	hESC	0.245101			SOX17(+)	DE	0.591021			TBX6(+)	ME	0.57356			HOXA5(+)	PS	0.036861
TAF7(+)	hESC	0.233622			ETS1(+)	DE	0.545043			FOXH1(+)	ME	0.547373			NELFE(+)	PS	0.0350949
NELFE(+)	hESC	0.226374			FOXQ1(+)	DE	0.491122			TFDP2(+)	ME	0.518196			TAF7(+)	PS	0.0346202
STAT3(+)	hESC	0.189003			PBX3(+)	DE	0.469744			HOXB3(+)	ME	0.512415			XRCC4(+)	PS	0.0279882
GTF3C2(+)	hESC	0.184484			JUND(+)	DE	0.4645			ETV4(+)	ME	0.465848			GABPB1(+)	PS	0.0279755
IRF2(+)	hESC	0.18277			DDIT3(+)	DE	0.418385			NKX1-2(+)	ME	0.46152			ZNF71(+)	PS	0.027811
MAX(+)	hESC	0.182126			IRF9(+)	DE	0.417655			MAX(+)	ME	0.459857			STAT3(+)	PS	0.0276634
ZNF143(+)	hESC	0.177207			EOMES(+)	DE	0.395381			EZH2(+)	ME	0.44629			FOXD2(+)	PS	0.0269786
XRCC4(+)	hESC	0.175495			JUN(+)	DE	0.39335			BCLAF1(+)	ME	0.440351			IRF2(+)	PS	0.0262534
SMARCB1(+)	hESC	0.175261			TFAP2C(+)	DE	0.357745			KDM5B(+)	ME	0.438111			E2F6(+)	PS	0.0247793
E2F6(+)	hESC	0.170622			RREB1(+)	DE	0.354938			TET1(+)	ME	0.4327			FOXH1(+)	PS	0.0247403
HOXA5(+)	hESC	0.164607			CUX1(+)	DE	0.350412			HOXA3(+)	ME	0.431192			GTF2F1(+)	PS	0.0242994
ZNF71(+)	hESC	0.143684			STAT1(+)	DE	0.349841			REST(+)	ME	0.417254			DMRTA1(+)	PS	0.024213
ARNT(+)	hESC	0.142564			RAD21(+)	DE	0.346137			FOSL1(+)	ME	0.416475			ZNF143(+)	PS	0.0234363
GTF2F1(+)	hESC	0.139552			SIN3A(+)	DE	0.340695			E2F7(+)	ME	0.416188			ZBTB14(+)	PS	0.0233674
TRAF4(+)	hESC	0.138513			ZBTB7B(+)	DE	0.340334			E2F2(+)	ME	0.411719			NANOG(+)	PS	0.0230059
ESRRA(+)	hESC	0.133793			MAFF(+)	DE	0.330511			BDP1(+)	ME	0.401905			MAX(+)	PS	0.0229538
GTF2B(+)	hESC	0.130358			CHD2(+)	DE	0.330179			SMARCA4(+)	ME	0.399528			NR2F2(+)	PS	0.022395
ZBTB14(+)	hESC	0.1289			ZNF444(+)	DE	0.328314			CTCF(+)	ME	0.385752			POLR2A(+)	PS	0.0223417
NR2F2(+)	hESC	0.124949			ELK1(+)	DE	0.327607			RAD21(+)	ME	0.382973			SMARCB1(+)	PS	0.022233
FOXB1(+)	hESC	0.121477			YY1(+)	DE	0.325818			HOXC5(+)	ME	0.381048			TRAF4(+)	PS	0.0221376
FOXD2(+)	hESC	0.120218			ZNF607(+)	DE	0.316061			BRCA1(+)	ME	0.37999			ESRRA(+)	PS	0.0217146
FOSL2(+)	hESC	0.118333			KLF16(+)	DE	0.310478			RBBP5(+)	ME	0.378056			SPIB(+)	PS	0.021097
SPIB(+)	hESC	0.115693			KDM5B(+)	DE	0.310422			EGR1(+)	ME	0.37716			GTF2B(+)	PS	0.0207391
ATF3(+)	hESC	0.112349			ATF4(+)	DE	0.30942			E2F8(+)	ME	0.369769			RFX5(+)	PS	0.0205737
SREBF2(+)	hESC	0.111082			SOX2(+)	DE	0.308799			ARID5B(+)	ME	0.361533			E2F4(+)	PS	0.0203115
DMRTA1(+)	hESC	0.106956			ELK3(+)	DE	0.301644			E2F4(+)	ME	0.360603			EP300(+)	PS	0.0200844
EP300(+)	hESC	0.104765			MXI1(+)	DE	0.301309			UBTF(+)	ME	0.360531			ETV4(+)	PS	0.0195552
GABPB1(+)	hESC	0.10387			NFE2L2(+)	DE	0.298259			E2F1(+)	ME	0.360248			NFE2L2(+)	PS	0.0190187
RFX5(+)	hESC	0.103056			MAZ(+)	DE	0.29675			AHCTF1(+)	ME	0.359326			BCLAF1(+)	PS	0.0188032
BCLAF1(+)	hESC	0.100897			ZNF513(+)	DE	0.293775			DBP(+)	ME	0.354968			ARNT(+)	PS	0.018667
FOXK1(+)	hESC	0.0980936			KLF5(+)	DE	0.29038			PAX3(+)	ME	0.354537			TEAD4(+)	PS	0.0181102
EZH2(+)	hESC	0.0960909			TCF7L2(+)	DE	0.289493			GATA2(+)	ME	0.353984			HDAC1(+)	PS	0.018055
IRF3(+)	hESC	0.0918846			NF1(+)	DE	0.288896			GTF2B(+)	ME	0.353816			BRF1(+)	PS	0.017999
TFDP1(+)	hESC	0.0908276			SP3(+)	DE	0.286595			ZNF90(+)	ME	0.350696			CEBPG(+)	PS	0.0177751
JDP2(+)	hESC	0.0904865			NR2C1(+)	DE	0.283858			HOXB5(+)	ME	0.349018			IRF8(+)	PS	0.0177273
FOSL1(+)	hESC	0.090169			NFYA(+)	DE	0.283825			RCOR1(+)	ME	0.346603			ELF1(+)	PS	0.0176784
HDAC1(+)	hESC	0.0893514			E2F3(+)	DE	0.28321			SP1(+)	ME	0.346119			POLR3A(+)	PS	0.0174245
ZNF432(+)	hESC	0.0871269			SP6(+)	DE	0.282427			ELF1(+)	ME	0.345265			PML(+)	PS	0.0172404
E2F4(+)	hESC	0.0863717			ATF3(+)	DE	0.280069			SRF(+)	ME	0.34363			NR1I2(+)	PS	0.0171
BRF2(+)	hESC	0.083548			ZMIZ1(+)	DE	0.279676			SOX2(+)	ME	0.341255			ELF5(+)	PS	0.0170301
POLR3A(+)	hESC	0.0829642			PPARGC1A(+)	DE	0.27966			HOXD1(+)	ME	0.336771			UBTF(+)	PS	0.0166039
POLR2A(+)	hESC	0.0783616			BRF1(+)	DE	0.278311			ZNF362(+)	ME	0.332796			FOXK1(+)	PS	0.0164766
NR1I2(+)	hESC	0.0758248			NFATC1(+)	DE	0.277002			POLR3A(+)	ME	0.328528			ZNF362(+)	PS	0.0164008
ETV4(+)	hESC	0.0747115			SUPT20H(+)	DE	0.273698			MYBL1(+)	ME	0.325242			ZNF432(+)	PS	0.0162091
YY2(+)	hESC	0.0740921			ZNF90(+)	DE	0.272096			YY1(+)	ME	0.322586			HOXB5(+)	PS	0.0161119
SUPT20H(+)	hESC	0.072655			RARA(+)	DE	0.270041			GABPA(+)	ME	0.321943			EZH2(+)	PS	0.0158022
ZNF274(+)	hESC	0.0725659			XBP1(+)	DE	0.266972			ATF4(+)	ME	0.318632			SP3(+)	PS	0.0152341
LHX8(+)	hESC	0.0702308			ZNF362(+)	DE	0.265127			ZMIZ1(+)	ME	0.318105			ATF3(+)	PS	0.0151577
SETBP1(+)	hESC	0.0693715			ZNF432(+)	DE	0.26236			TAF7(+)	ME	0.317519			IRF3(+)	PS	0.0147722
FOXH1(+)	hESC	0.0691407			PML(+)	DE	0.26135			SIN3A(+)	ME	0.317307			PHF8(+)	PS	0.0146024
ETV7(+)	hESC	0.0691161			IRF1(+)	DE	0.261192			MSX2(+)	ME	0.317267			LHX8(+)	PS	0.0141631
CEBPG(+)	hESC	0.0688264			TAF1(+)	DE	0.260674			ELF2(+)	ME	0.316112			BATF3(+)	PS	0.0138616
SP3(+)	hESC	0.0685133			ZBTB33(+)	DE	0.25904			E2F6(+)	ME	0.315086			ETV7(+)	PS	0.0135546
TCF7(+)	hESC	0.0678944			IRF3(+)	DE	0.258895			SP4(+)	ME	0.313889			ELK3(+)	PS	0.0134448
SP1(+)	hESC	0.0665384			TEAD1(+)	DE	0.258509			PML(+)	ME	0.312979			EGR3(+)	PS	0.0133986
ATF6(+)	hESC	0.0661207			PPARA(+)	DE	0.25822			GMEB2(+)	ME	0.312625			ZNF263(+)	PS	0.0133192
ELF1(+)	hESC	0.0659411			KLF12(+)	DE	0.25688			KLF12(+)	ME	0.311318			ETV2(+)	PS	0.0132252
BRF1(+)	hESC	0.0656936			SRF(+)	DE	0.252873			FOXK1(+)	ME	0.306515			VENTX(+)	PS	0.0129333
IRF8(+)	hESC	0.065546			ATF6(+)	DE	0.251611			SMARCB1(+)	ME	0.306103			HEY2(+)	PS	0.0127898
POU2F3(+)	hESC	0.0636223			GTF2F1(+)	DE	0.251569			HOXB8(+)	ME	0.305202			YY2(+)	PS	0.0127166
SP2(+)	hESC	0.0626636			POLR2A(+)	DE	0.24929			ZNF143(+)	ME	0.303822			TAF1(+)	PS	0.0126947
RARA(+)	hESC	0.0621214			SREBF1(+)	DE	0.246523			ZNF189(+)	ME	0.302231			ZNF444(+)	PS	0.0126453
NR2C1(+)	hESC	0.0616868			EP300(+)	DE	0.245099			TAF1(+)	ME	0.301935			RXRA(+)	PS	0.012512
GABPA(+)	hESC	0.0615294			SP2(+)	DE	0.244288			ZNF597(+)	ME	0.301423			SAP30(+)	PS	0.012301
HEY2(+)	hESC	0.0601429			FOS(+)	DE	0.24402			NELFE(+)	ME	0.29976			E2F1(+)	PS	0.011895
PPARA(+)	hESC	0.0594263			ZNF597(+)	DE	0.241678			ESRRA(+)	ME	0.29939			DDIT3(+)	PS	0.0118446
BANP(+)	hESC	0.0580211			CREB1(+)	DE	0.24138			ZNF513(+)	ME	0.298111			ZNF460(+)	PS	0.0116764
UBTF(+)	hESC	0.0574658			KLF11(+)	DE	0.2394			IRF1(+)	ME	0.297815			TEAD3(+)	PS	0.0115473
GMEB2(+)	hESC	0.0572836			SETBP1(+)	DE	0.239042			SREBF2(+)	ME	0.296625			DRGX(+)	PS	0.0115216
STAT4(+)	hESC	0.0566366			FOXO3(+)	DE	0.238971			SUPT20H(+)	ME	0.293164			TFDP1(+)	PS	0.0115039
ZNF595(+)	hESC	0.0541603			DBP(+)	DE	0.238706			ZNF595(+)	ME	0.287783			BRF2(+)	PS	0.0114811
TEAD1(+)	hESC	0.0541347			STAT4(+)	DE	0.238523			XRCC4(+)	ME	0.285699			ZNF274(+)	PS	0.0112701
CREB1(+)	hESC	0.0537237			TEAD3(+)	DE	0.236243			BRF2(+)	ME	0.283512			GABPA(+)	PS	0.0112075
E2F1(+)	hESC	0.0535124			RXRA(+)	DE	0.232499			FOXO3(+)	ME	0.280961			DBP(+)	PS	0.0111241
PGAM2(+)	hESC	0.0534523			FOXI1(+)	DE	0.231532			CHD2(+)	ME	0.279995			ZNF672(+)	PS	0.0107908
SP4(+)	hESC	0.0532854			HOXA5(+)	DE	0.225969			ELK1(+)	ME	0.279764			ZNF529(+)	PS	0.0107761
ZNF189(+)	hESC	0.0521013			BANP(+)	DE	0.223984			TEAD1(+)	ME	0.27895			STAT4(+)	PS	0.0106786
ZNF90(+)	hESC	0.0517612			ZNF460(+)	DE	0.22315			SP3(+)	ME	0.278372			OTX2(+)	PS	0.0104928
ARNT2(+)	hESC	0.0515323			BRF2(+)	DE	0.221918			ARNT(+)	ME	0.27817			PGAM2(+)	PS	0.0103242
ELF2(+)	hESC	0.0514362			MBD4(+)	DE	0.221117			SP2(+)	ME	0.2781			ELF2(+)	PS	0.0102148
NFE2L2(+)	hESC	0.050038			ETV7(+)	DE	0.217746			KLF11(+)	ME	0.276409			SUPT20H(+)	PS	0.0100708
SAP30(+)	hESC	0.0498877			MAX(+)	DE	0.217642			FOS(+)	ME	0.276321			EGR1(+)	PS	0.0100641
MBD4(+)	hESC	0.0498801			NFIL3(+)	DE	0.216548			POLR2A(+)	ME	0.275818			ARNT2(+)	PS	0.0100311
ZNF773(+)	hESC	0.048954			GCM1(+)	DE	0.215071			RARA(+)	ME	0.27315			TFCP2L1(+)	PS	0.00985855
RXRA(+)	hESC	0.0475599			CEBPB(+)	DE	0.212088			ZNF460(+)	ME	0.272847			HSF1(+)	PS	0.00980461
FOS(+)	hESC	0.0471382			RCOR1(+)	DE	0.211964			EGR2(+)	ME	0.271858			NFIB(+)	PS	0.00975584
HSF1(+)	hESC	0.0470061			SREBF2(+)	DE	0.211702			TCF7(+)	ME	0.271673			SP1(+)	PS	0.00972384
ZNF263(+)	hESC	0.0467957			BHLHE40(+)	DE	0.211548			EP300(+)	ME	0.271534			NR2C1(+)	PS	0.00968158
BRCA1(+)	hESC	0.0466048			GABPA(+)	DE	0.21103			SP6(+)	ME	0.271479			BRCA1(+)	PS	0.00955415
MXI1(+)	hESC	0.0460372			CTCF(+)	DE	0.210166			TFCP2L1(+)	ME	0.268151			ZNF699(+)	PS	0.00950244
VDR(+)	hESC	0.0455277			FOXK1(+)	DE	0.209218			NFYA(+)	ME	0.267374			ATF6(+)	PS	0.00946878
EGR2(+)	hESC	0.0455119			E2F1(+)	DE	0.208897			ATF6(+)	ME	0.264992			PAX5(+)	PS	0.00943071
TEAD3(+)	hESC	0.0446645			ZEB1(+)	DE	0.208646			HOXC4(+)	ME	0.261995			BANP(+)	PS	0.00942033
EGR3(+)	hESC	0.0445492			ELF5(+)	DE	0.207883			ARID3A(+)	ME	0.259917			JDP2(+)	PS	0.00937082
BATF3(+)	hESC	0.0443996			SP4(+)	DE	0.207784			SETBP1(+)	ME	0.258267			EMX1(+)	PS	0.0092738
VENTX(+)	hESC	0.0442329			POLR3A(+)	DE	0.202742			NFE2L2(+)	ME	0.258217			RB1(+)	PS	0.0092728
ARID5B(+)	hESC	0.0432032			FOXJ3(+)	DE	0.202662			KLF5(+)	ME	0.25817			KLF11(+)	PS	0.00915713
ZNF529(+)	hESC	0.0431221			SMARCA4(+)	DE	0.19939			ZNF607(+)	ME	0.257439			EGR2(+)	PS	0.00912682
E2F2(+)	hESC	0.0416055			ESRRA(+)	DE	0.198175			ARNT2(+)	ME	0.257378			FOSL1(+)	PS	0.00907607
ZBTB7B(+)	hESC	0.0414009			FOXP4(+)	DE	0.19792			HOXA5(+)	ME	0.257061			RARA(+)	PS	0.00903701
ELK3(+)	hESC	0.0413102			TP53(+)	DE	0.196168			FOXN3(+)	ME	0.256139			SETBP1(+)	PS	0.00899037
MBNL2(+)	hESC	0.0412149			ZBTB14(+)	DE	0.193794			ZNF71(+)	ME	0.255005			ZNF90(+)	PS	0.00894434
ZNF460(+)	hESC	0.0410163			RBBP5(+)	DE	0.193412			KLF16(+)	ME	0.254331			HES4(+)	PS	0.00885741
TAF1(+)	hESC	0.0407634			STAT5B(+)	DE	0.190299			NR2C1(+)	ME	0.253069			ETV6(+)	PS	0.00883479
NKX2-2(+)	hESC	0.0405666			PGAM2(+)	DE	0.186923			TEAD3(+)	ME	0.250401			FOSB(+)	PS	0.00882561
FOXN3(+)	hESC	0.0401906			ARNT(+)	DE	0.186455			CEBPB(+)	ME	0.25014			CREB1(+)	PS	0.00881537
KLF11(+)	hESC	0.0400982			TCF7(+)	DE	0.184968			FOXG1(+)	ME	0.249775			MBNL2(+)	PS	0.00872871
E2F3(+)	hESC	0.0399002			ELF1(+)	DE	0.184514			FOXJ3(+)	ME	0.247465			ZNF189(+)	PS	0.00861288
ARNTL2(+)	hESC	0.0393321			ARNT2(+)	DE	0.184345			LHX8(+)	ME	0.245882			ONECUT2(+)	PS	0.00860625
SREBF1(+)	hESC	0.0388074			BATF3(+)	DE	0.183825			HDAC1(+)	ME	0.24388			GMEB1(+)	PS	0.0085392
ATOH1(+)	hESC	0.0384045			AHCTF1(+)	DE	0.18328			FOXB1(+)	ME	0.243401			HNF1B(+)	PS	0.0085392
E2F8(+)	hESC	0.0380344			REST(+)	DE	0.182895			MXI1(+)	ME	0.242963			GMEB2(+)	PS	0.00852188
ZNF513(+)	hESC	0.0378235			ZNF263(+)	DE	0.180221			STAT1(+)	ME	0.242677			SPI1(+)	PS	0.00841753
CREB5(+)	hESC	0.0369046			RFX5(+)	DE	0.180148			NFIL3(+)	ME	0.242372			TCF7(+)	PS	0.00839225
DBP(+)	hESC	0.0362859			EGR1(+)	DE	0.179436			BRF1(+)	ME	0.240033			MBD4(+)	PS	0.00824215
NF1(+)	hESC	0.0357231			RXRG(+)	DE	0.178478			SREBF1(+)	ME	0.238742			NOTO(+)	PS	0.00823321
STAT1(+)	hESC	0.0356251			PAX5(+)	DE	0.178353			NF1(+)	ME	0.237779			HSPA1L(+)	PS	0.00818444
HES2(+)	hESC	0.0353814			STAT3(+)	DE	0.178254			CTCFL(+)	ME	0.237412			SIX3(+)	PS	0.00813905
EGR1(+)	hESC	0.0352742			OTX1(+)	DE	0.177759			TCF7L2(+)	ME	0.236999			ZNF527(+)	PS	0.00799554
PML(+)	hESC	0.0352483			UBTF(+)	DE	0.176243			HES2(+)	ME	0.234941			FOXJ3(+)	PS	0.00791675
NFYA(+)	hESC	0.034952			ZNF189(+)	DE	0.176222			ZBTB14(+)	ME	0.233596			FOXN3(+)	PS	0.00787826
MYBL1(+)	hESC	0.0348188			TET1(+)	DE	0.176207			CREB5(+)	ME	0.233539			SREBF2(+)	PS	0.00784873
NFIL3(+)	hESC	0.0344701			CREB5(+)	DE	0.175633			IRF3(+)	ME	0.233197			FOXP2(+)	PS	0.00770466
RCOR1(+)	hESC	0.0338842			ZNF274(+)	DE	0.175293			EGR3(+)	ME	0.231615			ZNF773(+)	PS	0.00764847
KLF12(+)	hESC	0.033832			ARID3A(+)	DE	0.17474			HOXB2(+)	ME	0.231469			GRHL2(+)	PS	0.0075431
KLF1(+)	hESC	0.0337087			NFYB(+)	DE	0.173209			BANP(+)	ME	0.227968			ZIC2(+)	PS	0.0075312
SOX2(+)	hESC	0.033457			CREB3L1(+)	DE	0.172515			TRAF4(+)	ME	0.227683			MYBL1(+)	PS	0.00752724
USF1(+)	hESC	0.0334041			BDP1(+)	DE	0.172189			CEBPZ(+)	ME	0.22678			ZNF513(+)	PS	0.00752528
ELK1(+)	hESC	0.0332582			BRCA1(+)	DE	0.171074			POU2F1(+)	ME	0.225146			ELK1(+)	PS	0.00750791
AHCTF1(+)	hESC	0.0331626			E2F4(+)	DE	0.170005			MAZ(+)	ME	0.2249			TEAD1(+)	PS	0.00733935
FOXJ3(+)	hESC	0.0328492			EGR2(+)	DE	0.169975			TFDP1(+)	ME	0.223931			ARNTL2(+)	PS	0.0072579
TFCP2L1(+)	hESC	0.032837			SP5(+)	DE	0.167987			ZBTB7B(+)	ME	0.223894			HCFC1(+)	PS	0.00724549
KLF16(+)	hESC	0.0323567			POU2F3(+)	DE	0.166051			RB1(+)	ME	0.223643			SUZ12(+)	PS	0.00716077
GLIS2(+)	hESC	0.0322406			ELF2(+)	DE	0.165672			ZNF274(+)	ME	0.22313			SIN3A(+)	PS	0.00702386
E2F7(+)	hESC	0.0322155			TFDP1(+)	DE	0.16565			YY2(+)	ME	0.220803			ZNF611(+)	PS	0.00701466
RORC(+)	hESC	0.0321642			ZNF341(+)	DE	0.16544			RREB1(+)	ME	0.213156			MXI1(+)	PS	0.00680673
RBBP5(+)	hESC	0.0317304			GMEB2(+)	DE	0.163325			POU3F4(+)	ME	0.212827			CTCFL(+)	PS	0.0068026
MAZ(+)	hESC	0.0315193			SPI1(+)	DE	0.162705			GTF2F1(+)	ME	0.212002			FOXA1(+)	PS	0.00665448
ZNF569(+)	hESC	0.0314704			YY2(+)	DE	0.161692			HOXA7(+)	ME	0.210868			SP4(+)	PS	0.00665388
HES4(+)	hESC	0.0312942			MAFK(+)	DE	0.160433			BHLHE40(+)	ME	0.209674			ZNF333(+)	PS	0.00660738
BHLHE41(+)	hESC	0.0312791			NANOG(+)	DE	0.159333			FOXP2(+)	ME	0.209489			FOXQ1(+)	PS	0.00655252
ETV2(+)	hESC	0.0312035			SOX18(+)	DE	0.1593			VDR(+)	ME	0.209308			ARID5B(+)	PS	0.00647371
STAT5B(+)	hESC	0.0309607			FOXG1(+)	DE	0.158562			ZNF699(+)	ME	0.208718			FOXO3(+)	PS	0.00638315
ETV6(+)	hESC	0.0300478			E2F6(+)	DE	0.157048			HDAC2(+)	ME	0.208253			NFYA(+)	PS	0.00635587
ERG(+)	hESC	0.0298473			EGR3(+)	DE	0.155788			USF1(+)	ME	0.207297			TFE3(+)	PS	0.00635232
TCF7L2(+)	hESC	0.0296684			FOSL2(+)	DE	0.155616			CREB1(+)	ME	0.206716			FOSL2(+)	PS	0.00634846
TFDP2(+)	hESC	0.0288481			SHOX2(+)	DE	0.154811			ELK3(+)	ME	0.206271			PLAG1(+)	PS	0.00633277
IRF9(+)	hESC	0.0288334			IRF2(+)	DE	0.154625			HOXB13(+)	ME	0.203328			ETS2(+)	PS	0.00632823
FOXG1(+)	hESC	0.028412			XRCC4(+)	DE	0.15283			SNAI3(+)	ME	0.202353			KLF16(+)	PS	0.00631132
RB1(+)	hESC	0.0275962			NEUROD2(+)	DE	0.152671			ETV7(+)	ME	0.201959			FOXB1(+)	PS	0.00624861
ZNF699(+)	hESC	0.0273686			ETV2(+)	DE	0.15026			VENTX(+)	ME	0.200392			SP2(+)	PS	0.00624516
ELF5(+)	hESC	0.0270492			E2F8(+)	DE	0.14951			JDP2(+)	ME	0.199917			NEUROG3(+)	PS	0.00624263
PRDM4(+)	hESC	0.0266539			THRA(+)	DE	0.148905			DMRTA1(+)	ME	0.199904			NKX6-2(+)	PS	0.00617291
FOXO3(+)	hESC	0.026586			ARID5B(+)	DE	0.148681			RXRA(+)	ME	0.196945			JUN(+)	PS	0.00611382
SMARCA4(+)	hESC	0.0264501			SOX5(+)	DE	0.148374			JUND(+)	ME	0.196909			HOXD9(+)	PS	0.00609649
SOX8(+)	hESC	0.0263651			BCL6B(+)	DE	0.146351			IRF2(+)	ME	0.195969			KLF1(+)	PS	0.00606172
PAX5(+)	hESC	0.0261723			HSF1(+)	DE	0.145101			ATF3(+)	ME	0.194576			OSR1(+)	PS	0.00602538
NOTO(+)	hESC	0.026146			ZFP42(+)	DE	0.144601			STAT4(+)	ME	0.194076			TFAP2C(+)	PS	0.00597053
TP53(+)	hESC	0.0257781			HOXD11(+)	DE	0.144379			BCL6B(+)	ME	0.193275			ATF4(+)	PS	0.00585317
DMRTA2(+)	hESC	0.0256617			SPIB(+)	DE	0.142473			MEIS1(+)	ME	0.192065			NFIL3(+)	PS	0.00583481
ZNF568(+)	hESC	0.0247346			ARX(+)	DE	0.141023			HSF1(+)	ME	0.190347			TP53(+)	PS	0.00574104
ZNF362(+)	hESC	0.0245057			NKX1-2(+)	DE	0.140721			BATF3(+)	ME	0.188085			MAZ(+)	PS	0.00571998
SALL2(+)	hESC	0.0244981			E2F7(+)	DE	0.140641			MAFF(+)	ME	0.187371			GLI1(+)	PS	0.00568827
ZNF611(+)	hESC	0.0243764			DMRTA1(+)	DE	0.138247			MBD4(+)	ME	0.187196			POU2AF1(+)	PS	0.005648
DDIT3(+)	hESC	0.0238332			OTP(+)	DE	0.137799			ZEB1(+)	ME	0.182905			RCOR1(+)	PS	0.00563744
CTCFL(+)	hESC	0.0235584			USF2(+)	DE	0.13771			NR2F2(+)	ME	0.182391			E2F7(+)	PS	0.00563638
KLF5(+)	hESC	0.0234094			LHX8(+)	DE	0.136909			HOXD11(+)	ME	0.181035			E2F3(+)	PS	0.00562529
IRF1(+)	hESC	0.023298			HOXB5(+)	DE	0.136818			SPIB(+)	ME	0.180438			TCF7L2(+)	PS	0.00562494
WT1(+)	hESC	0.0232416			ARNTL2(+)	DE	0.136113			JUN(+)	ME	0.179277			E2F8(+)	PS	0.00561933
MAFF(+)	hESC	0.0229267			GATA4(+)	DE	0.134377			NFYB(+)	ME	0.178676			TFDP2(+)	PS	0.00558065
HCFC1(+)	hESC	0.0227564			KLF1(+)	DE	0.134252			RFX5(+)	ME	0.178294			VDR(+)	PS	0.00557532
ATF4(+)	hESC	0.0224225			FOXO4(+)	DE	0.133308			E2F3(+)	ME	0.177864			HOXB13(+)	PS	0.00548287
JUN(+)	hESC	0.0221281			ZNF71(+)	DE	0.132381			PGAM2(+)	ME	0.177526			BARX2(+)	PS	0.00546674
SNAI3(+)	hESC	0.022079			MTF1(+)	DE	0.132328			EMX2(+)	ME	0.174968			ZNF568(+)	PS	0.00539584
SOX18(+)	hESC	0.0220284			JDP2(+)	DE	0.131894			PAX5(+)	ME	0.174599			PRDM4(+)	PS	0.00537818
HOXC5(+)	hESC	0.0219605			ETV6(+)	DE	0.131479			STAT3(+)	ME	0.174072			USF1(+)	PS	0.00532248
FOXP2(+)	hESC	0.0218564			SMARCB1(+)	DE	0.131346			ARNTL2(+)	ME	0.173941			ZNF595(+)	PS	0.00530926
PHF8(+)	hESC	0.0214595			MEIS1(+)	DE	0.131254			GTF3C2(+)	ME	0.171169			FOS(+)	PS	0.00528724
HOXD9(+)	hESC	0.021204			NFIA(+)	DE	0.130594			REL(+)	ME	0.171024			HOXB2(+)	PS	0.0052675
ZNF597(+)	hESC	0.0210855			USF1(+)	DE	0.129853			STAT5B(+)	ME	0.170085			BDP1(+)	PS	0.00525269
SOX6(+)	hESC	0.0210357			CTCFL(+)	DE	0.129259			NR1I2(+)	ME	0.169089			GATA2(+)	PS	0.00524178
BHLHE40(+)	hESC	0.0210087			PHOX2A(+)	DE	0.12918			KLF1(+)	ME	0.168212			FOXA2(+)	PS	0.00523135
ZBTB33(+)	hESC	0.0202862			ZNF773(+)	DE	0.128787			FOSL2(+)	ME	0.16801			BCL6(+)	PS	0.00518631
PITX1(+)	hESC	0.0201934			CEBPZ(+)	DE	0.128115			NANOG(+)	ME	0.166453			STAT5A(+)	PS	0.00517417
ONECUT2(+)	hESC	0.0201683			MYBL1(+)	DE	0.127933			ZNF432(+)	ME	0.166122			ZFP82(+)	PS	0.00515858
DRGX(+)	hESC	0.0201628			SALL2(+)	DE	0.127913			ZFP42(+)	ME	0.165871			RBBP5(+)	PS	0.00511815
TFE3(+)	hESC	0.0197371			REL(+)	DE	0.127019			SPDEF(+)	ME	0.162178			NF1(+)	PS	0.00511335
ZNF607(+)	hESC	0.0197326			FOXN3(+)	DE	0.126635			ZFP82(+)	ME	0.162053			PBX3(+)	PS	0.0050392
ZNF527(+)	hESC	0.0193285			ZNF471(+)	DE	0.125868			NFIA(+)	ME	0.161863			NR1D1(+)	PS	0.00502049
EMX1(+)	hESC	0.0188066			OVOL1(+)	DE	0.125194			ZNF263(+)	ME	0.160819			IRF9(+)	PS	0.00499602
THRB(+)	hESC	0.0185574			ZNF396(+)	DE	0.124689			NKX2-2(+)	ME	0.159872			BHLHE41(+)	PS	0.00497421
VAX2(+)	hESC	0.0185092			FOXJ1(+)	DE	0.123745			ZNF773(+)	ME	0.158487			FOXG1(+)	PS	0.00493858
HOXD3(+)	hESC	0.0184765			GTF2B(+)	DE	0.123396			ZNF569(+)	ME	0.157465			FOXD1(+)	PS	0.00491646
ZNF341(+)	hESC	0.0183301			ZFP82(+)	DE	0.122875			ZBTB33(+)	ME	0.157164			SMARCA4(+)	PS	0.00489591
PBX3(+)	hESC	0.0182325			MYC(+)	DE	0.122167			ERG(+)	ME	0.155137			KLF12(+)	PS	0.00487383
NFKB1(+)	hESC	0.0177916			SNAI3(+)	DE	0.122142			GABPB1(+)	ME	0.154439			ZBTB33(+)	PS	0.00485832
PLAG1(+)	hESC	0.0176247			ZBTB7A(+)	DE	0.119858			SOX8(+)	ME	0.153458			SOX8(+)	PS	0.00478737
ARX(+)	hESC	0.0175878			GABPB1(+)	DE	0.11887			HES4(+)	ME	0.152659			PPARA(+)	PS	0.00476277
CEBPB(+)	hESC	0.0173647			POU2F1(+)	DE	0.118228			ETV2(+)	ME	0.151589			HNF1A(+)	PS	0.00465734
EMX2(+)	hESC	0.0173285			NR2F2(+)	DE	0.117414			TFAP4(+)	ME	0.151014			HES2(+)	PS	0.00465383
FOSB(+)	hESC	0.0172856			E2F2(+)	DE	0.117131			ELF5(+)	ME	0.150811			GLIS2(+)	PS	0.00464765
ZBTB2(+)	hESC	0.0170975			TFAP4(+)	DE	0.116036			CUX1(+)	ME	0.150483			STAT5B(+)	PS	0.00460815
TFAP4(+)	hESC	0.0170282			ONECUT2(+)	DE	0.11546			CEBPG(+)	ME	0.150072			GBX2(+)	PS	0.00459865
BDP1(+)	hESC	0.0170227			RB1(+)	DE	0.115191			SP8(+)	ME	0.149748			ZBTB7A(+)	PS	0.00455929
SP6(+)	hESC	0.0170106			KLF17(+)	DE	0.115113			NEUROD2(+)	ME	0.14955			KLF5(+)	PS	0.00455155
GLI1(+)	hESC	0.0169685			TP73(+)	DE	0.113942			FOXJ1(+)	ME	0.149007			CHD2(+)	PS	0.00446035
ZBTB7A(+)	hESC	0.0168748			PRDM4(+)	DE	0.113766			TP53(+)	ME	0.147056			ZBTB7B(+)	PS	0.004391
ZNF81(+)	hESC	0.0167868			POU3F4(+)	DE	0.113542			HOXD3(+)	ME	0.146118			LHX1(+)	PS	0.00438075
ZNF333(+)	hESC	0.0167806			WT1(+)	DE	0.112612			ZBTB7A(+)	ME	0.145199			IKZF1(+)	PS	0.00437051
ZNF672(+)	hESC	0.0162476			ERG(+)	DE	0.11258			SAP30(+)	ME	0.14482			FOXJ2(+)	PS	0.00430713
HOXB13(+)	hESC	0.0161274			GATA2(+)	DE	0.112404			DRGX(+)	ME	0.144556			NKX1-2(+)	PS	0.00429854
CREB3L1(+)	hESC	0.0159367			LBX2(+)	DE	0.112302			OTP(+)	ME	0.143761			E2F2(+)	PS	0.00429697
IKZF1(+)	hESC	0.0156352			NR1I2(+)	DE	0.111191			ZNF471(+)	ME	0.142205			ERG(+)	PS	0.00429243
ZNF471(+)	hESC	0.015427			ZNF569(+)	DE	0.109745			TBX15(+)	ME	0.141559			ZNF569(+)	PS	0.00426544
ZNF396(+)	hESC	0.0154156			TRAF4(+)	DE	0.109703			DMRTA2(+)	ME	0.140784			NFKB2(+)	PS	0.00422294
NKX1-2(+)	hESC	0.0153477			ZNF143(+)	DE	0.10808			PPARA(+)	ME	0.134886			MSX2(+)	PS	0.00421672
CUX1(+)	hESC	0.0152732			FOXP1(+)	DE	0.107032			HEY2(+)	ME	0.13316			NFIA(+)	PS	0.00415492
GATA2(+)	hESC	0.0151959			SOX6(+)	DE	0.10612			RXRG(+)	ME	0.132141			SREBF1(+)	PS	0.00412014
CHD2(+)	hESC	0.0151249			HES4(+)	DE	0.103216			POLR3G(+)	ME	0.127958			ARX(+)	PS	0.00404266
BCL6B(+)	hESC	0.0150874			HBP1(+)	DE	0.10317			HOXD8(+)	ME	0.125838			RELA(+)	PS	0.00402738
ZNF444(+)	hESC	0.0149861			ZNF333(+)	DE	0.102415			SHOX2(+)	ME	0.125355			HMX2(+)	PS	0.00399401
TET1(+)	hESC	0.0147074			HDAC1(+)	DE	0.102267			PRDM16(+)	ME	0.124889			AHCTF1(+)	PS	0.00387647
NEUROD2(+)	hESC	0.0147038			PLAG1(+)	DE	0.100377			POU2F3(+)	ME	0.123982			SNAI1(+)	PS	0.00382758
SRF(+)	hESC	0.0146679			SP1(+)	DE	0.100262			PPARGC1A(+)	ME	0.123771			HOXC4(+)	PS	0.00379449
HOXD11(+)	hESC	0.0145441			ZNF595(+)	DE	0.0992682			ZNF341(+)	ME	0.122119			ARID3A(+)	PS	0.0037879
SP7(+)	hESC	0.0145086			DRGX(+)	DE	0.099111			IRF9(+)	ME	0.121928			EMX2(+)	PS	0.00369856
BARX2(+)	hESC	0.0143063			NR1H2(+)	DE	0.0989393			PRRX1(+)	ME	0.121734			FOXP3(+)	PS	0.00361939
NFIA(+)	hESC	0.0142268			BARX2(+)	DE	0.0987068			MBNL2(+)	ME	0.120494			TBX15(+)	PS	0.00360596
HSPA1L(+)	hESC	0.0137468			IKZF1(+)	DE	0.098506			EOMES(+)	ME	0.120375			ZNF607(+)	PS	0.00359704
SIN3A(+)	hESC	0.0135171			THRB(+)	DE	0.0983785			XBP1(+)	ME	0.119134			TFAP4(+)	PS	0.00359668
ELK4(+)	hESC	0.0134362			SAP30(+)	DE	0.0980992			SOX6(+)	ME	0.116315			SNAI3(+)	PS	0.00356335
BCL6(+)	hESC	0.0133201			RELA(+)	DE	0.0977118			SOX5(+)	ME	0.115836			CEBPB(+)	PS	0.00350772
ZNF770(+)	hESC	0.0131163			ZNF699(+)	DE	0.0976299			MYC(+)	ME	0.115344			RARG(+)	PS	0.00350116
ZNF26(+)	hESC	0.0131042			VDR(+)	DE	0.0970031			GATA4(+)	ME	0.115121			PPARGC1A(+)	PS	0.0034324
NR1H2(+)	hESC	0.0130086			NKX2-2(+)	DE	0.0968932			THRB(+)	ME	0.114161			ETV5(+)	PS	0.00342727
MESP2(+)	hESC	0.012976			FOXD2(+)	DE	0.0960999			BHLHE41(+)	ME	0.113348			NKX2-2(+)	PS	0.00341626
SPI1(+)	hESC	0.0128868			POU2AF1(+)	DE	0.0955126			SOX18(+)	ME	0.111024			SALL2(+)	PS	0.00341526
MTF1(+)	hESC	0.0128646			FOXB1(+)	DE	0.0951118			OVOL1(+)	ME	0.109713			BHLHE40(+)	PS	0.00337503
OTP(+)	hESC	0.0127705			ZNF467(+)	DE	0.0933263			TEAD4(+)	ME	0.109695			SP5(+)	PS	0.00336369
KLF17(+)	hESC	0.012747			HES2(+)	DE	0.0922534			MAFK(+)	ME	0.109211			PAX8(+)	PS	0.00333571
FOXI1(+)	hESC	0.012617			NELFE(+)	DE	0.0922253			WT1(+)	ME	0.107935			SP6(+)	PS	0.0032935
RARG(+)	hESC	0.0125484			HEY2(+)	DE	0.0920585			HOXA4(+)	ME	0.107641			SPDEF(+)	PS	0.0031942
POU3F4(+)	hESC	0.012484			GTF3C2(+)	DE	0.0920219			PRDM4(+)	ME	0.107378			HOXD3(+)	PS	0.00316557
HBP1(+)	hESC	0.0123771			HOXB13(+)	DE	0.0918092			PBX3(+)	ME	0.104537			ZNF81(+)	PS	0.00315764
NR1D1(+)	hESC	0.0122319			GLI1(+)	DE	0.0908148			MTF1(+)	ME	0.102771			RORC(+)	PS	0.00315394
ZNF619(+)	hESC	0.0121772			ISL1(+)	DE	0.0905292			HIVEP2(+)	ME	0.101992			LBX2(+)	PS	0.00314656
CTCF(+)	hESC	0.0117317			ZNF205(+)	DE	0.0880061			VAX2(+)	ME	0.100733			PITX1(+)	PS	0.00313994
FOXO4(+)	hESC	0.0115446			HOXD8(+)	DE	0.0878811			STAT5A(+)	ME	0.100124			ZNF613(+)	PS	0.00311046
STAT5A(+)	hESC	0.0112893			STAT5A(+)	DE	0.0870237			KLF17(+)	ME	0.0994528			NFKB1(+)	PS	0.00308545
FOXP1(+)	hESC	0.011197			SOX7(+)	DE	0.085491			SOX7(+)	ME	0.0973638			ZNF26(+)	PS	0.00300046
GMEB1(+)	hESC	0.0110658			NR2F6(+)	DE	0.0844453			FOSB(+)	ME	0.0970672			CREB3L1(+)	PS	0.00298622
YY1(+)	hESC	0.0110116			FOXP2(+)	DE	0.0834351			ZNF527(+)	ME	0.0967634			HOXD11(+)	PS	0.00297032
HOXB8(+)	hESC	0.010849			HOXA7(+)	DE	0.0833119			FOXJ2(+)	ME	0.0962747			VAX2(+)	PS	0.00294258
FOXJ2(+)	hESC	0.0108279			TFCP2L1(+)	DE	0.0827533			ZBTB2(+)	ME	0.0961365			HBP1(+)	PS	0.00286639
NR3C1(+)	hESC	0.0107359			SOX8(+)	DE	0.0820343			FOXD2(+)	ME	0.094577			IRF1(+)	PS	0.0027607
ZNF708(+)	hESC	0.0107229			ZNF266(+)	DE	0.0814776			CREB3L1(+)	ME	0.0940238			PHOX2A(+)	PS	0.0027536
POU2AF1(+)	hESC	0.0103358			ZNF529(+)	DE	0.0814542			DDIT3(+)	ME	0.0913643			YY1(+)	PS	0.00273029
ZNF205(+)	hESC	0.0102726			HOXC5(+)	DE	0.080832			SPI1(+)	ME	0.0902787			ZC3H11A(+)	PS	0.00272507
MAFK(+)	hESC	0.0101639			ZBTB2(+)	DE	0.0799785			PAX8(+)	ME	0.0895284			SOX7(+)	PS	0.00267806
HOXA4(+)	hESC	0.009893			MESP2(+)	DE	0.0792268			SALL2(+)	ME	0.0892788			ZBTB2(+)	PS	0.00266302
TFAP2C(+)	hESC	0.00986844			TAF7(+)	DE	0.0781893			NFKB1(+)	ME	0.0885194			CUX1(+)	PS	0.00263216
REST(+)	hESC	0.00978168			OVOL2(+)	DE	0.0780219			RELA(+)	ME	0.0881432			ZNF396(+)	PS	0.00260955
RELA(+)	hESC	0.00966957			ETV4(+)	DE	0.0766243			NR2F6(+)	ME	0.0876841			CTCF(+)	PS	0.00255347
ZFP82(+)	hESC	0.00966523			ZNF527(+)	DE	0.0758066			HOXC9(+)	ME	0.0874583			GSX2(+)	PS	0.00252888
OVOL1(+)	hESC	0.00954181			LHX9(+)	DE	0.0745618			POU6F1(+)	ME	0.0869852			RXRG(+)	PS	0.00252283
HOXB5(+)	hESC	0.00950919			FOXP3(+)	DE	0.0727695			ZNF444(+)	ME	0.0851362			HOXD1(+)	PS	0.00251926
NEUROD1(+)	hESC	0.00946513			EMX2(+)	DE	0.0724833			ZNF26(+)	ME	0.0848352			OTX1(+)	PS	0.00249678
FOXJ1(+)	hESC	0.0094248			RORC(+)	DE	0.0714229			PAX7(+)	ME	0.0821814			PRDM16(+)	PS	0.00249037
ETV5(+)	hESC	0.00939305			ZNF26(+)	DE	0.0710047			BARX2(+)	ME	0.0814932			TET1(+)	PS	0.00246756
ZC3H11A(+)	hESC	0.00932089			LYL1(+)	DE	0.0705617			ZNF467(+)	ME	0.0813118			ATOH1(+)	PS	0.00238905
HOXA7(+)	hESC	0.00922668			HOXD3(+)	DE	0.0702444			BCL6(+)	ME	0.0809165			LHX9(+)	PS	0.00238905
HNF1B(+)	hESC	0.00913245			PRDM16(+)	DE	0.0690542			POU2AF1(+)	ME	0.0806283			POU2F3(+)	PS	0.00229988
HNF1A(+)	hESC	0.00907376			EZH2(+)	DE	0.0688852			RARG(+)	ME	0.0800991			ARNTL(+)	PS	0.0022891
ZEB1(+)	hESC	0.00893026			NFKB2(+)	DE	0.0687613			ZNF81(+)	ME	0.0795592			LYL1(+)	PS	0.00224069
PHOX2A(+)	hESC	0.00867805			GLIS2(+)	DE	0.068675			USF2(+)	ME	0.0783815			NFE2(+)	PS	0.0021947
NKX3-1(+)	hESC	0.00861772			CEBPG(+)	DE	0.0677828			GLI1(+)	ME	0.0782488			GCM1(+)	PS	0.00218483
REL(+)	hESC	0.00858478			SP8(+)	DE	0.0671251			HOXD9(+)	ME	0.0781666			SP8(+)	PS	0.00218326
OTX1(+)	hESC	0.00855588			GSX2(+)	DE	0.0669851			ZNF619(+)	ME	0.0780564			RREB1(+)	PS	0.00217674
ARNTL(+)	hESC	0.00849448			HNF1A(+)	DE	0.066529			TP73(+)	ME	0.0779412			CREB5(+)	PS	0.00217367
RREB1(+)	hESC	0.00845943			SUZ12(+)	DE	0.0662056			SNAI1(+)	ME	0.0766013			POU3F4(+)	PS	0.00216539
RAX2(+)	hESC	0.0084396			BHLHE22(+)	DE	0.066156			ZNF529(+)	ME	0.0763426			BARX1(+)	PS	0.00211295
RXRG(+)	hESC	0.00841172			FOXJ2(+)	DE	0.0661471			NR3C1(+)	ME	0.0762098			ELK4(+)	PS	0.00211295
TBX15(+)	hESC	0.00836423			POU6F1(+)	DE	0.0659643			HSPA1L(+)	ME	0.074418			GATA4(+)	PS	0.00206673
SUZ12(+)	hESC	0.00829732			NR1D1(+)	DE	0.065883			ETV5(+)	ME	0.0740423			ZNF597(+)	PS	0.00203913
MAFA(+)	hESC	0.00829611			NFIB(+)	DE	0.0655731			ZNF396(+)	ME	0.0729986			IRF5(+)	PS	0.00203819
ZNF266(+)	hESC	0.00825766			ARNTL(+)	DE	0.0654693			POU5F1B(+)	ME	0.0728442			POU5F1B(+)	PS	0.0020314
RARB(+)	hESC	0.00825103			HSPA1L(+)	DE	0.0654238			HBP1(+)	ME	0.0725583			ZNF205(+)	PS	0.00201466
NKX6-2(+)	hESC	0.00818399			MAFA(+)	DE	0.0644169			NR1D1(+)	ME	0.072154			NHLH1(+)	PS	0.00197581
SOX7(+)	hESC	0.00816689			FOXA1(+)	DE	0.0642917			FOXP1(+)	ME	0.071524			HOXC9(+)	PS	0.00196637
ZNF467(+)	hESC	0.00810986			ZNF672(+)	DE	0.0641511			NKX3-1(+)	ME	0.0709573			MAFK(+)	PS	0.00195255
NR2F6(+)	hESC	0.00808602			MSX2(+)	DE	0.0638369			ZNF266(+)	ME	0.0707222			ZEB1(+)	PS	0.00192042
THRA(+)	hESC	0.00797769			TFDP2(+)	DE	0.0638369			IKZF1(+)	ME	0.0706837			HOXC5(+)	PS	0.00189766
GATA4(+)	hESC	0.00796231			ZNF81(+)	DE	0.0633939			ZNF568(+)	ME	0.0695709			MAFF(+)	PS	0.00189671
ARID3A(+)	hESC	0.00775055			NKX3-1(+)	DE	0.0631852			GLIS2(+)	ME	0.069559			STAT1(+)	PS	0.00189274
GRHL2(+)	hESC	0.00763559			RARB(+)	DE	0.0627407			GRHL2(+)	ME	0.0689162			ZMIZ1(+)	PS	0.00188377
HOXB3(+)	hESC	0.00761377			ZNF611(+)	DE	0.0624772			NEUROG3(+)	ME	0.067897			SOX18(+)	PS	0.00187038
ZMIZ1(+)	hESC	0.00745362			HIVEP2(+)	DE	0.0621313			NFATC1(+)	ME	0.0667856			MESP2(+)	PS	0.00185827
CLOCK(+)	hESC	0.0072083			ETV5(+)	DE	0.0604848			THRA(+)	ME	0.0660949			OVOL2(+)	PS	0.00182618
HOXC4(+)	hESC	0.00708297			FOSL1(+)	DE	0.0600084			PHOX2A(+)	ME	0.0657456			FOXJ1(+)	PS	0.00181708
ZNF613(+)	hESC	0.00704512			PRRX1(+)	DE	0.0593417			RORC(+)	ME	0.0654171			NR3C1(+)	PS	0.00172807
IRF5(+)	hESC	0.00703675			BHLHE41(+)	DE	0.0580408			BARX1(+)	ME	0.0650162			NEUROD2(+)	PS	0.00164494
POU6F1(+)	hESC	0.00685832			NOTO(+)	DE	0.057567			HMX2(+)	ME	0.0649836			SOX2(+)	PS	0.00160022
PAX8(+)	hESC	0.00672048			SPDEF(+)	DE	0.0574232			ETV6(+)	ME	0.0649347			POU6F1(+)	PS	0.00155036
BARX1(+)	hESC	0.0066954			TEAD4(+)	DE	0.0564534			SUZ12(+)	ME	0.0648849			SRF(+)	PS	0.0014666
NFKB2(+)	hESC	0.00668905			IRF5(+)	DE	0.0555269			FOXQ1(+)	ME	0.0648419			REST(+)	PS	0.00145068
PPARD(+)	hESC	0.00658818			ZNF770(+)	DE	0.0552776			ELK4(+)	ME	0.0638766			HIVEP2(+)	PS	0.00144109
HOXD8(+)	hESC	0.00643239			NHLH1(+)	DE	0.0545992			FOXP3(+)	ME	0.062348			ZNF467(+)	PS	0.00143365
ZNF2(+)	hESC	0.00633154			NR3C1(+)	DE	0.0540803			NHLH1(+)	ME	0.0622078			FOXP1(+)	PS	0.00142922
MSX2(+)	hESC	0.00630428			NFKB1(+)	DE	0.0538855			NR1H2(+)	ME	0.0619345			NR2F6(+)	PS	0.00142629
KLF4(+)	hESC	0.00627467			PRRX2(+)	DE	0.0529877			TFAP2C(+)	ME	0.0616804			FOXO4(+)	PS	0.00142048
SP8(+)	hESC	0.00624928			FOSB(+)	DE	0.051987			IRF8(+)	ME	0.0615452			BCL6B(+)	PS	0.00141149
USF2(+)	hESC	0.00606808			ZNF708(+)	DE	0.0505568			ZNF672(+)	ME	0.0604808			THRA(+)	PS	0.00128527
SPDEF(+)	hESC	0.00582921			GRHL2(+)	DE	0.0492224			ZNF611(+)	ME	0.0603463			HOXB3(+)	PS	0.00127672
PPARGC1A(+)	hESC	0.00564891			TFE3(+)	DE	0.0491827			GCM1(+)	ME	0.0598974			PAX3(+)	PS	0.00123468
HIVEP2(+)	hESC	0.00541522			TBX15(+)	DE	0.0487219			ONECUT2(+)	ME	0.059819			RAD21(+)	PS	0.00118404
GSX2(+)	hESC	0.00525997			BCLAF1(+)	DE	0.0487			OVOL2(+)	ME	0.0597128			KLF17(+)	PS	0.00117291
PRRX1(+)	hESC	0.0051093			DMRTA2(+)	DE	0.0470928			ZNF2(+)	ME	0.0594068			FOXI1(+)	PS	0.00115291
HMX2(+)	hESC	0.00509582			HMX2(+)	DE	0.046788			ISL1(+)	ME	0.0593406			HOXD8(+)	PS	0.00114495
PAX6(+)	hESC	0.00502671			GMEB1(+)	DE	0.0461226			ZNF708(+)	ME	0.0590677			KDM5B(+)	PS	0.00112999
HOXB7(+)	hESC	0.00495594			VAX2(+)	DE	0.0459852			PHF8(+)	ME	0.0585337			SOX6(+)	PS	0.00107635
RFX7(+)	hESC	0.00487809			NFE2(+)	DE	0.0459496			LBX2(+)	ME	0.0576401			SOX5(+)	PS	0.00100533
LBX2(+)	hESC	0.00487424			HNF1B(+)	DE	0.0456596			FOXO4(+)	ME	0.0568068			SHOX2(+)	PS	0.000939181
POU5F1B(+)	hESC	0.00467717			ZNF619(+)	DE	0.045459			ARX(+)	ME	0.0567241			NFATC1(+)	PS	0.000900474
TBX6(+)	hESC	0.00461006			PAX8(+)	DE	0.0448451			RARB(+)	ME	0.0566491			ZNF341(+)	PS	0.000884141
GCM1(+)	hESC	0.00427343			BCL6(+)	DE	0.0436495			IRF5(+)	ME	0.0561332			REL(+)	PS	0.000823779
RFX4(+)	hESC	0.0041756			RARG(+)	DE	0.0431391			PLAG1(+)	ME	0.0557855			HOXB7(+)	PS	0.000811601
NHLH1(+)	hESC	0.00414552			FOXH1(+)	DE	0.0426218			NFE2(+)	ME	0.0554811			HOXA7(+)	PS	0.000797531
NFIB(+)	hESC	0.00411756			HOXB9(+)	DE	0.0423683			HNF1B(+)	ME	0.0549869			TBX6(+)	PS	0.000771224
ZNF524(+)	hESC	0.00396254			ZNF568(+)	DE	0.0420734			POU5F1(+)	ME	0.0549604			MEIS1(+)	PS	0.000763946
FOXP3(+)	hESC	0.00394907			FOXO1(+)	DE	0.0415106			OTX1(+)	ME	0.0542256			HOXB9(+)	PS	0.00072065
LYL1(+)	hESC	0.00394298			HOXA4(+)	DE	0.0406737			ZNF770(+)	ME	0.0539837			POU2F1(+)	PS	0.000700884
FOXP4(+)	hESC	0.00393568			PPARD(+)	DE	0.0400667			GMEB1(+)	ME	0.0535733			ETS1(+)	PS	0.000700027
SHOX2(+)	hESC	0.00389859			HOXC4(+)	DE	0.0395726			RFX4(+)	ME	0.0530398			SOX17(+)	PS	0.000618656
MSC(+)	hESC	0.00388125			PAX6(+)	DE	0.0392661			NEUROD1(+)	ME	0.050826			EOMES(+)	PS	0.000563809
SNAI1(+)	hESC	0.00361868			SNAI1(+)	DE	0.0383138			MESP2(+)	ME	0.0498119			JUND(+)	PS	0.000391339
POU2F1(+)	hESC	0.00348497			ZNF2(+)	DE	0.0379085			ZNF333(+)	ME	0.0491087			CDX1(+)	PS	0.000338947
NFE2(+)	hESC	0.00341108			RAX2(+)	DE	0.0374641			TFE3(+)	ME	0.0477856			TCF4(+)	PS	0.000324685
TP73(+)	hESC	0.00339439			MBNL2(+)	DE	0.036953			HCFC1(+)	ME	0.0477486			LEF1(+)	PS	2.42029e-14
KLF15(+)	hESC	0.0032577			NEUROG3(+)	DE	0.0368789			DLX2(+)	ME	0.045394			CDX4(+)	PS	2.26485e-14
HOXD1(+)	hESC	0.00301255			ZC3H11A(+)	DE	0.0363056			RFX7(+)	ME	0.0441781			OTP(+)	PS	6.43929e-15
JUND(+)	hESC	0.00299363			TBX6(+)	DE	0.0357518			NFKB2(+)	ME	0.0441184			ZNF471(+)	PS	5.77316e-15
FOXD1(+)	hESC	0.00298544			VENTX(+)	DE	0.0345085			RAX2(+)	ME	0.0428003			HOXB8(+)	PS	3.77476e-15
GBX2(+)	hESC	0.00294359			BARX1(+)	DE	0.0344839			NOTO(+)	ME	0.0421943			WT1(+)	PS	3.33067e-15
DLX2(+)	hESC	0.00286504			ATOH1(+)	DE	0.0343705			MAFA(+)	ME	0.0420523			DMRTA2(+)	PS	2.10942e-15
HOXC9(+)	hESC	0.00275458			PITX1(+)	DE	0.0340492			OSR1(+)	ME	0.0416671			HOXA4(+)	PS	1.9984e-15
MEIS1(+)	hESC	0.00263124			PHF8(+)	DE	0.0318814			CLOCK(+)	ME	0.0399652			PAX7(+)	PS	1.11022e-15
HOXB2(+)	hESC	0.00258293			MSC(+)	DE	0.0318521			LYL1(+)	ME	0.0382086			ZNF619(+)	PS	9.99201e-16
SOX5(+)	hESC	0.00249965			POU5F1B(+)	DE	0.0315384			FOXI1(+)	ME	0.0367548			RARB(+)	PS	6.66134e-16
PRDM16(+)	hESC	0.00248415			HOXB3(+)	DE	0.0312735			ZNF205(+)	ME	0.036412			RAX2(+)	PS	6.66134e-16
FOXA1(+)	hESC	0.00242508			HOXB2(+)	DE	0.0308164			ARNTL(+)	ME	0.0362836			RFX4(+)	PS	6.66134e-16
ETS2(+)	hESC	0.00239426			HOXD1(+)	DE	0.0301033			ZC3H11A(+)	ME	0.0358301			RFX7(+)	PS	6.66134e-16
OSR1(+)	hESC	0.00230203			ELK4(+)	DE	0.0299362			PPARD(+)	ME	0.0349827			ISL1(+)	PS	5.55112e-16
RAD21(+)	hESC	0.00229514			RFX7(+)	DE	0.0297992			FOXO1(+)	ME	0.034957			PRRX1(+)	PS	5.55112e-16
FOXO1(+)	hESC	0.00221239			CLOCK(+)	DE	0.028348			NKX6-2(+)	ME	0.0342674			ZNF2(+)	PS	4.44089e-16
SP5(+)	hESC	0.0020701			RFX4(+)	DE	0.0272388			ZNF613(+)	ME	0.0340831
NEUROG3(+)	hESC	0.00189057			EMX1(+)	DE	0.0260031			ATOH1(+)	ME	0.0334876
KDM5B(+)	hESC	0.0015628			MECOM(+)	DE	0.0259922			HNF1A(+)	ME	0.0333753
NFATC1(+)	hESC	0.00145905			NEUROD1(+)	DE	0.0243984			KLF4(+)	ME	0.0322857
MECOM(+)	hESC	0.00144094			HOXB8(+)	DE	0.0240524			NFIB(+)	ME	0.031692
PAX7(+)	hESC	0.00139459			ZNF729(+)	DE	0.0238375			LHX9(+)	ME	0.0308705
ZNF729(+)	hESC	0.00135577			HCFC1(+)	DE	0.0228803			GSX2(+)	ME	0.0272069
OVOL2(+)	hESC	0.00132184			SP7(+)	DE	0.0228417			SP7(+)	ME	0.0261748
ISL1(+)	hESC	0.00128506			POU5F1(+)	DE	0.0227292			EMX1(+)	ME	0.0255068
PRRX2(+)	hESC	0.00123706			PAX3(+)	DE	0.0226455			SOX17(+)	ME	0.0245689
HOXB9(+)	hESC	0.00109463			ZNF613(+)	DE	0.0222747			ZNF524(+)	ME	0.0244146
LHX9(+)	hESC	0.00101855			PAX7(+)	DE	0.0221369			FOXP4(+)	ME	0.0197505
ETS1(+)	hESC	0.000993668			NKX6-2(+)	DE	0.0216213			PITX1(+)	ME	0.0192273
FOXQ1(+)	hESC	0.000890708			IRF8(+)	DE	0.0189492			ZNF729(+)	ME	0.0173221
IKZF2(+)	hESC	0.000793481			OSR1(+)	DE	0.0181205			MSC(+)	ME	0.0169725
SIX3(+)	hESC	0.000656675			HOXC9(+)	DE	0.0170981			PAX6(+)	ME	0.0158677
PAX3(+)	hESC	0.000456913			GBX2(+)	DE	0.0165836			FOXD1(+)	ME	0.0152554
TCF4(+)	hESC	0.000289354			HOXA3(+)	DE	0.0156083			PRRX2(+)	ME	0.0119895
SOX17(+)	hESC	0.000228804			MYB(+)	DE	0.0151343			IKZF2(+)	ME	0.011536
ZIC2(+)	hESC	0.000218367			ZNF524(+)	DE	0.0145897			ETS1(+)	ME	0.0106895
EOMES(+)	hESC	0.000214877			DLX2(+)	DE	0.0137641			ETS2(+)	ME	0.0105683
CDX1(+)	hESC	0.000149391			LEF1(+)	DE	0.0105195			TEF(+)	ME	0.00985985
LEF1(+)	hESC	3.75255e-14			KLF4(+)	DE	0.0103755			MECOM(+)	ME	0.0098464
CDX4(+)	hESC	3.60822e-14			IKZF2(+)	DE	0.00944558			KLF15(+)	ME	0.00925047
KLF8(+)	hESC	1.33227e-14			FOXD1(+)	DE	0.00888448			KLF8(+)	ME	0.00843903
BHLHE22(+)	hESC	1.29896e-14			HDAC2(+)	DE	0.00884709			FOXA1(+)	ME	0.0071834
MYB(+)	hESC	1.26565e-14			KLF15(+)	DE	0.00818377			ZNF727(+)	ME	0.00711892
TEF(+)	hESC	1.26565e-14			ZNF727(+)	DE	0.00793666			ZIC2(+)	ME	0.00649182
ZNF585B(+)	hESC	1.26565e-14			ZNF585B(+)	DE	0.00793083			SIX3(+)	ME	0.00395362
ZNF727(+)	hESC	1.26565e-14			TEF(+)	DE	0.00759888			MYB(+)	ME	0.00310827
KLF6(+)	hESC	6.55032e-15			HOXD9(+)	DE	0.00734974			ZNF585B(+)	ME	0.00243768
SRY(+)	hESC	5.21805e-15			HOXB7(+)	DE	0.00714551			KLF6(+)	ME	0.00205107
OTX2(+)	hESC	5.10703e-15			TCF4(+)	DE	0.00677514			BHLHE22(+)	ME	0.00203277
HOXA3(+)	hESC	3.88578e-15			POLR3G(+)	DE	0.00661195			FOXA2(+)	ME	0.000987651
					CDX4(+)	DE	0.000826565			SRY(+)	ME	0.000137808
					CDX2(+)	DE	0.000810368			OTX2(+)	ME	0.000136817
					CDX1(+)	DE	0.000284451
